# Single-nucleus Multiomic Analyses Identifies Gene Regulatory Dynamics of Phenotypic Modulation in Human Aneurysmal Aortic Root

**DOI:** 10.1101/2024.02.27.582442

**Authors:** Xuanyu Liu, Qingyi Zeng, Hang Yang, Wenke Li, Qianlong Chen, Kunlun Yin, Zihang Pan, Kai Wang, Mingyao Luo, Chang Shu, Zhou Zhou

## Abstract

Aortic root aneurysm is a potentially life-threatening condition that may lead to aortic rupture and is often associated with genetic syndromes, such as Marfan syndrome (MFS). Although studies with MFS animal models have provided valuable insights into the pathogenesis of aortic root aneurysms, our understanding of the transcriptomic and epigenomic landscape in human aortic root tissue remains incomplete. This knowledge gap has impeded the development of effective targeted therapies. Here, this study performs the first integrative analysis of single-nucleus multiomic (gene expression and chromatin accessibility) and spatial transcriptomic sequencing data of human aortic root tissue under healthy and MFS conditions. Cell-type-specific transcriptomic and cis-regulatory profiles in the human aortic root are identified. Regulatory and spatial dynamics during phenotypic modulation of vascular smooth muscle cells (VSMCs), the cardinal cell type, are delineated. Moreover, candidate key regulators driving the phenotypic modulation of VSMC, such as *FOXN3*, *TEAD1*, *BACH2*, and *BACH1*, are identified. *In vitro* experiments demonstrate that FOXN3 functions as a novel key regulator for maintaining the contractile phenotype of human aortic VSMCs through targeting ACTA2. These findings provide novel insights into the regulatory and spatial dynamics during phenotypic modulation in the aneurysmal aortic root of humans.
