## Supplementary material for "Single-nucleus Multiomic Analyses Identifies Gene Regulatory Dynamics of Phenotypic Modulation in Human Aneurysmal Aortic Root": Table S2

### Sheet: single cell multiome data
Table S2. Quality metrics of the single-cell multiomic and spatial transcriptomic datasets.
Sample ID	Number of cells after QC	QC thereshold	Feature linkages detected	Linked genes	Linked peaks	ATAC Confidently mapped read pairs	ATAC Fraction of genome in peaks	ATAC Fraction of high-quality fragments in cells	ATAC Fraction of high-quality fragments overlapping TSS	ATAC Fraction of high-quality fragments overlapping peaks	ATAC Fraction of transposition events in peaks in cells	ATAC Mean raw read pairs per cell	ATAC Median high-quality fragments per cell	ATAC Non-nuclear read pairs	ATAC Number of peaks	ATAC Percent duplicates	ATAC Q30 bases in barcode	ATAC Q30 bases in read 1	ATAC Q30 bases in read 2	ATAC Q30 bases in sample index i1	ATAC Sequenced read pairs	ATAC TSS enrichment score	ATAC Unmapped read pairs	ATAC Valid barcodes	GEX Fraction of transcriptomic reads in cells	GEX Mean raw reads per cell	GEX Median UMI counts per cell	GEX Median genes per cell	GEX Percent duplicates	GEX Q30 bases in UMI	GEX Q30 bases in barcode	GEX Q30 bases in read 2	GEX Reads mapped antisense to gene	GEX Reads mapped confidently to exonic regions	GEX Reads mapped confidently to genome	GEX Reads mapped confidently to intergenic regions	GEX Reads mapped confidently to intronic regions	GEX Reads mapped confidently to transcriptome	GEX Reads mapped to genome	GEX Reads with TSO	GEX Sequenced read pairs	GEX Total genes detected	GEX Valid UMIs	GEX Valid barcodes
AD1565	2829	800 < nCount_ATAC < 40000; 2 < TSS.enrichment < 7; nucleosome_signal < 1; 500 < nCount_RNA < 20000; percent.mito < 0.05; scrublet threshold = 0.27	106289	9303	32998	0.8888	0.024	0.4452	0.2773	0.3423	0.3159	133117	28884	0.0079	87362	0.3823	0.9222	0.9495	0.9359	nan	649000000	5.1899	0.006	0.984	0.9067	69554	4060	1933	0.8819	0.9214	0.9511	0.8967	0.1501	0.2216	0.8785	0.0685	0.5885	0.6513	0.9342	0.1733	339000000	30271	0.9992	0.9371
AD1961	4511	1000 < nCount_ATAC < 60000; 2 < TSS.enrichment < 7; nucleosome_signal < 1; 400 < nCount_RNA < 10000; percent.mito < 0.02; scrublet threshold = 0.3	150085	9197	48933	0.9137	0.036	0.7634	0.3482	0.5086	0.4732	82983	23033.5	0.0066	130680	0.5209	0.921	0.9476	0.935	nan	628181293	7.592	0.0092	0.9857	0.9297	47260.4	2046	1177.5	0.9002	0.9241	0.9532	0.8948	0.2477	0.1922	0.9052	0.0608	0.6521	0.5887	0.9402	0.0927	357760992	29697	0.9994	0.9332
AD2069	5285	1000 < nCount_ATAC < 60000; 2 < TSS.enrichment < 7; nucleosome_signal < 1; 500 < nCount_RNA < 10000; percent.mito < 0.02; scrublet threshold = 0.3	341968	11236	66450	0.9215	0.0394	0.8434	0.3306	0.4976	0.4589	74232.3	27894	0.0037	143044	0.4432	0.9181	0.9476	0.9324	nan	577156002	7.6206	0.0079	0.9845	0.9192	47376.2	2872	1524	0.863	0.9247	0.9529	0.8943	0.2531	0.1964	0.903	0.0553	0.6512	0.5867	0.9335	0.0755	368350055	30068	0.9992	0.9347
AD2099	4540	400 < nCount_ATAC < 30000; 2 < TSS.enrichment < 8; nucleosome_signal < 1; 500 < nCount_RNA < 10000; percent.mito < 0.01; scrublet threshold = 0.27	48039	7121	23020	0.8948	0.0251	0.7118	0.3206	0.4027	0.3703	53005	13407	0.0099	91092	0.5191	0.8911	0.9264	0.9046	0.9086	435489253	6.6475	0.0149	0.9697	0.724	52595.9	2444	1358	0.8834	0.9274	0.959	0.9215	0.0855	0.1877	0.8776	0.0644	0.6255	0.718	0.9473	0.332	432127792	30116	0.9995	0.9481
YZ18	3512	700 < nCount_ATAC < 50000; 2 < TSS.enrichment < 7; nucleosome_signal < 1; 500 < nCount_RNA < 15000; percent.mito < 0.01; scrublet threshold = 0.31	114588	9130	36727	0.8979	0.0277	0.6028	0.3085	0.4096	0.3806	106832	23903	0.0076	100466	0.5067	0.9205	0.9482	0.9344	nan	628490166	6.511	0.0072	0.9853	0.9079	60889.1	2800	1447	0.8967	0.9239	0.9527	0.9003	0.1704	0.1861	0.895	0.0616	0.6474	0.6542	0.9294	0.1638	358210291	30094	0.9992	0.9458
YZ19	5139	700 < nCount_ATAC < 50000; 2 < TSS.enrichment < 7; nucleosome_signal < 1; 500 < nCount_RNA < 15000; percent.mito < 0.02; scrublet threshold = 0.34	73778	7586	30606	0.8979	0.0306	0.6639	0.3067	0.4281	0.3977	64377.6	19900	0.01	110955	0.3593	0.9214	0.9479	0.9367	nan	614805883	6.7192	0.0068	0.9853	0.9341	37009.4	2139.5	1200.5	0.8684	0.9225	0.9516	0.9	0.1541	0.1793	0.8835	0.0613	0.6429	0.6593	0.9371	0.1533	353439731	30312	0.9992	0.9431
YZ30	3626	500 < nCount_ATAC < 40000; 2 < TSS.enrichment < 7; nucleosome_signal < 1; 300 < nCount_RNA < 15000; percent.mito < 0.02;scrublet threshold = 0.31	135778	9845	37494	0.8963	0.0242	0.5397	0.2701	0.3168	0.2917	102362	21749	0.0049	87832	0.4279	0.9205	0.9489	0.9351	nan	607313633	5.2985	0.0063	0.9845	0.9144	59582.3	2350	1343	0.8946	0.9223	0.9508	0.8935	0.1072	0.1919	0.8682	0.0699	0.6064	0.6817	0.9107	0.2247	353501826	30620	0.9995	0.9475
YZ7	6874	1000 < nCount_ATAC < 30000; 2 < TSS.enrichment < 7; nucleosome_signal < 1; 400 < nCount_RNA < 10000; percent.mito < 0.01;scrublet threshold = 0.35	27304	5903	16283	0.9056	0.0318	0.7515	0.2853	0.4022	0.3705	35008	8525	0.0096	115622	0.4042	0.9198	0.9482	0.9332	nan	574376988	6.4556	0.0075	0.9853	0.8913	22461.1	720	542	0.8905	0.924	0.9522	0.8944	0.1387	0.1752	0.8797	0.0639	0.6406	0.6679	0.9285	0.1915	368519593	30362	0.9995	0.9457

### Sheet: spatial transcriptome
Sample ID	Number of Spots Under Tissue	Number of Reads	Mean Reads per Spot	Mean Reads Under Tissue per Spot	Fraction of Spots Under Tissue	Median Genes per Spot	Median UMI Counts per Spot	Valid Barcodes	Valid UMIs	Sequencing Saturation	Q30 Bases in Barcode	Q30 Bases in RNA Read	Q30 Bases in UMI	Reads Mapped to Genome	Reads Mapped Confidently to Genome	Reads Mapped Confidently to Intergenic Regions	Reads Mapped Confidently to Intronic Regions	Reads Mapped Confidently to Exonic Regions	Reads Mapped Confidently to Transcriptome	Reads Mapped Antisense to Gene	Fraction Reads in Spots Under Tissue	Total Genes Detected
AD2242	3036	335383401	110469	87582.3	0.608173	965	1815	0.969302	0.999929	0.971965	0.945565	0.886188	0.900816	0.970235	0.893557	0.033221	0.0410908	0.819245	0.797393	0.00503804	0.84229	19759
AD2287	2562	350753162	136906	110340	0.513221	786.5	1307	0.970322	0.999523	0.979518	0.957648	0.913087	0.94336	0.963919	0.848097	0.0423854	0.0598295	0.745882	0.723563	0.00573298	0.881936	18795
YZ74	2457	370065481	150617	111721	0.492188	372	549	0.969234	0.999846	0.985112	0.957176	0.918578	0.930453	0.952295	0.71518	0.064689	0.0647945	0.585697	0.566653	0.00402396	0.8461	17875
YZ75	1651	537605731	325624	217539	0.330729	513	825	0.981438	0.999664	0.988479	0.942699	0.834948	0.901982	0.542018	0.477305	0.0303717	0.0307513	0.416182	0.402821	0.00256601	0.728606	16214
