## Supplementary material for "Single-nucleus Multiomic Analyses Identifies Gene Regulatory Dynamics of Phenotypic Modulation in Human Aneurysmal Aortic Root": Table S10

### Sheet: UP
Table S10. Dysregulated pathways in VSMCs from MFS patients versus CTRLs identified by gene set enrichment analysis.
NAME	SIZE	ES	NES	NOM p-val	FDR q-val	RANK AT MAX	LEADING EDGE	CORE ENRICHMENT
REACTOME_SYNDECAN_INTERACTIONS	26	0.886501	2.02602	0	0	673	tags=62%, list=3%, signal=63%	COL1A2,FN1,COL3A1,COL1A1,COL5A2,ITGB5,THBS1,ACTN1,ITGAV,CASK,ITGB1,COL5A1,SDC2,TGFB1,TNC,PRKCA
REACTOME_RHO_GTPASES_ACTIVATE_PAKS	21	0.852532	1.92441	0	0	2361	tags=76%, list=9%, signal=84%	MYH10,MYH11,MYH9,MYLK,CALM1,MYL6,CTTN,PAK3,PPP1R12B,MYL9,PPP1R12A,FLNA,CDC42,RAC1,PAK2,MYL12B
REACTOME_ANCHORING_FIBRIL_FORMATION	15	0.89365	1.9231	0	0	1322	tags=47%, list=5%, signal=49%	COL1A2,COL1A1,COL4A2,COL4A1,COL4A5,COL4A4,COL4A3
REACTOME_COLLAGEN_CHAIN_TRIMERIZATION	43	0.798046	1.91019	0	0	1459	tags=44%, list=6%, signal=47%	COL1A2,COL21A1,COL3A1,COL1A1,COL5A2,COL4A2,COL12A1,COL8A1,COL15A1,COL4A1,COL6A2,COL6A1,COL4A5,COL27A1,COL5A1,COL16A1,COL4A4,COL4A3,COL10A1
REACTOME_ECM_PROTEOGLYCANS	74	0.762132	1.9022	0	0	3200	tags=51%, list=12%, signal=58%	COL1A2,VCAN,FN1,COL3A1,SPARC,COL1A1,COL5A2,COL4A2,COL4A1,ITGB5,BGN,ACAN,COL6A2,COL6A1,LAMA2,ITGAV,COL4A5,HSPG2,ITGB1,COL5A1,FMOD,TGFB1,TNC,TGFB2,ITGA7,DCN,COL4A4,COL4A3,ASPN,APP,HAPLN1,COL6A3,LUM,DAG1,LAMB2,ITGA8,SERPINE1,ITGA2
REACTOME_NON_INTEGRIN_MEMBRANE_ECM_INTERACTIONS	58	0.772614	1.90154	0	0	3404	tags=55%, list=13%, signal=63%	COL1A2,FN1,COL3A1,COL1A1,COL5A2,COL4A2,COL4A1,ITGB5,THBS1,ACTN1,LAMA2,ITGAV,COL4A5,HSPG2,CASK,ITGB1,COL5A1,DDR2,SDC2,DMD,TGFB1,TNC,PRKCA,COL4A4,COL4A3,COL10A1,PDGFA,DAG1,LAMB2,NTN4,ITGA2,SDC4
REACTOME_MET_ACTIVATES_PTK2_SIGNALING	30	0.803049	1.86632	0	0.000143945	623	tags=40%, list=2%, signal=41%	COL1A2,FN1,COL3A1,COL1A1,ITGA3,COL5A2,LAMA2,PTK2,ITGB1,COL27A1,COL5A1,MET
REACTOME_INTEGRIN_CELL_SURFACE_INTERACTIONS	80	0.740977	1.86436	0	0.000125952	3200	tags=48%, list=12%, signal=54%	COL1A2,FN1,ITGA1,COL3A1,COL1A1,ITGA3,FBN1,COL5A2,COL4A2,CD44,COL8A1,COL4A1,ITGB5,ITGA11,COL6A2,THBS1,COL6A1,ITGAV,COL4A5,HSPG2,ITGB1,COL5A1,TNC,ITGA7,COL16A1,COL4A4,VCAM1,CD47,COL4A3,COL10A1,JAM3,COL6A3,ITGB8,LUM,COL13A1,ITGA8,BSG,ITGA2
REACTOME_ASSEMBLY_OF_COLLAGEN_FIBRILS_AND_OTHER_MULTIMERIC_STRUCTURES	57	0.750229	1.85309	0	0.000111957	2755	tags=46%, list=11%, signal=51%	COL1A2,COL3A1,COL1A1,COL5A2,COL4A2,COL12A1,COL8A1,DST,COL15A1,COL4A1,LOXL1,COL6A2,COL6A1,COL4A5,COL27A1,PXDN,COL5A1,CD151,COL4A4,COL4A3,COL10A1,LOXL2,COL6A3,CTSL,PLEC,LOXL4
REACTOME_COLLAGEN_DEGRADATION	56	0.745171	1.82484	0	0.000301195	2683	tags=46%, list=10%, signal=52%	COL1A2,COL3A1,COL1A1,COL5A2,COL4A2,COL12A1,COL8A1,COL15A1,COL4A1,COL6A2,COL6A1,COL4A5,COL5A1,ADAM9,COL16A1,COL4A4,MMP2,CTSD,COL4A3,COL10A1,PHYKPL,COL6A3,CTSL,ADAM17,ADAM10,COL13A1
REACTOME_CELL_EXTRACELLULAR_MATRIX_INTERACTIONS	18	0.818276	1.82262	0	0.000273813	1433	tags=56%, list=6%, signal=59%	ACTN1,ILK,PARVA,ITGB1,ACTB,ACTG1,RSU1,FBLIM1,LIMS1,FLNA
REACTOME_RHO_GTPASES_ACTIVATE_CIT	19	0.810057	1.81168	0	0.000417663	2361	tags=53%, list=9%, signal=58%	MYH10,MYH11,MYH9,MYL6,PPP1R12B,MYL9,PPP1R12A,RHOA,RAC1,MYL12B
REACTOME_LAMININ_INTERACTIONS	30	0.770291	1.81112	0	0.000385535	1322	tags=40%, list=5%, signal=42%	ITGA1,ITGA3,COL4A2,COL4A1,LAMA2,ITGAV,COL4A5,HSPG2,ITGB1,ITGA7,COL4A4,COL4A3
REACTOME_SCAVENGING_BY_CLASS_A_RECEPTORS	19	0.81271	1.80512	0	0.000501088	1178	tags=42%, list=5%, signal=44%	COL1A2,COL3A1,COL1A1,COL4A2,COL4A1,COLEC12,HSP90B1,CALR
REACTOME_NOTCH_HLH_TRANSCRIPTION_PATHWAY	28	0.766181	1.78999	0	0.000735944	3904	tags=64%, list=15%, signal=76%	HDAC9,TBL1XR1,MAML2,NOTCH2,NOTCH3,CREBBP,NCOR1,HDAC7,NCOR2,HDAC8,KAT2B,MAMLD1,RBPJ,HDAC2,HDAC5,SNW1,TBL1X,HDAC4
REACTOME_NOTCH3_INTRACELLULAR_DOMAIN_REGULATES_TRANSCRIPTION	23	0.775449	1.78397	0	0.000752787	3290	tags=57%, list=13%, signal=65%	MAML2,NOTCH3,CREBBP,HES1,STAT1,PLXND1,HEYL,KAT2B,MAMLD1,EP300,PBX1,RBPJ,SNW1
REACTOME_DEFECTIVE_B4GALT7_CAUSES_EDS_PROGEROID_TYPE	18	0.801522	1.77721	0	0.000944566	882	tags=44%, list=3%, signal=46%	VCAN,GPC6,BGN,HSPG2,SDC2,GPC3,CSPG4,DCN
REACTOME_DEGRADATION_OF_THE_EXTRACELLULAR_MATRIX	121	0.696382	1.77538	0	0.00089209	2465	tags=35%, list=10%, signal=38%	COL1A2,FN1,COL3A1,ELN,COL1A1,FBN1,COL5A2,TIMP1,COL4A2,COL12A1,CD44,COL8A1,COL15A1,COL4A1,ADAMTS8,ACAN,MMP16,COL6A2,CAST,HTRA1,COL6A1,COL4A5,HSPG2,A2M,TIMP2,COL5A1,CAPN7,ADAM9,DCN,COL16A1,CAPN2,COL4A4,MMP2,CTSD,COL4A3,COL10A1,PHYKPL,MMP24,COL6A3,CTSL,ADAM17,ADAM10
REACTOME_SMOOTH_MUSCLE_CONTRACTION	38	0.745026	1.77355	0	0.000897769	2703	tags=53%, list=11%, signal=59%	ITGA1,CALD1,MYH11,TPM1,ACTA2,ITGB5,MYLK,MYL12A,ANXA2,ANXA1,CALM1,MYL6,MYL9,TPM4,GUCY1A1,SORBS3,PAK2,TPM2,MYL12B,VCL
REACTOME_RHO_GTPASES_ACTIVATE_ROCKS	19	0.802481	1.77013	0	0.000953152	3202	tags=68%, list=12%, signal=78%	MYH10,MYH11,MYH9,ROCK2,MYL6,PPP1R12B,MYL9,PPP1R12A,RHOA,ROCK1,MYL12B,LIMK2,CFL1
REACTOME_COLLAGEN_BIOSYNTHESIS_AND_MODIFYING_ENZYMES	66	0.714029	1.77005	0	0.000907764	3974	tags=50%, list=15%, signal=59%	COL1A2,COL21A1,COL3A1,COL1A1,COL5A2,COL4A2,COL12A1,COL8A1,COL15A1,COL4A1,COL6A2,COL6A1,COL4A5,COL27A1,COL5A1,COL16A1,COL4A4,COL4A3,COL10A1,PPIB,SERPINH1,COL6A3,ADAMTS2,CRTAP,ADAMTS3,COL13A1,PLOD2,P4HB,PCOLCE2,P4HA3,P3H2,COL8A2,PCOLCE
REACTOME_NOTCH4_INTRACELLULAR_DOMAIN_REGULATES_TRANSCRIPTION	19	0.783677	1.76694	0	0.000866502	3290	tags=58%, list=13%, signal=66%	ACTA2,MAML2,SMAD3,NOTCH2,CREBBP,HES1,KAT2B,MAMLD1,EP300,RBPJ,SNW1
REACTOME_RHO_GTPASES_ACTIVATE_PKNS	31	0.740714	1.76117	0	0.000960021	3916	tags=61%, list=15%, signal=72%	MYH10,MYH11,MYH9,MYL6,PKN2,YWHAZ,PPP1R12B,MYL9,PPP1R12A,RHOA,NCOA2,RAC1,YWHAQ,MYL12B,KDM1A,PKN1,YWHAB,AR,KDM4C
REACTOME_COLLAGEN_FORMATION	85	0.704849	1.76076	0	0.00092002	4297	tags=51%, list=17%, signal=61%	COL1A2,COL21A1,COL3A1,COL1A1,COL5A2,COL4A2,COL12A1,COL8A1,DST,COL15A1,COL4A1,LOXL1,COL6A2,COL6A1,COL4A5,COL27A1,PXDN,COL5A1,CD151,COL16A1,COL4A4,COL4A3,COL10A1,LOXL2,PPIB,SERPINH1,COL6A3,ADAMTS2,CTSL,PLEC,CRTAP,ADAMTS3,COL13A1,LOXL4,PLOD2,P4HB,PCOLCE2,P4HA3,P3H2,COL8A2,PCOLCE,LOX,CTSB
REACTOME_SEMA4D_IN_SEMAPHORIN_SIGNALING	24	0.771421	1.75742	0	0.000963524	3132	tags=63%, list=12%, signal=71%	MYH10,MYH11,MYH9,ROCK2,MYL6,MET,ARHGEF12,MYL9,ERBB2,RHOA,ROCK1,RAC1,MYL12B,LIMK2,ARHGAP35
REACTOME_CROSSLINKING_OF_COLLAGEN_FIBRILS	18	0.805072	1.75568	0	0.000926466	1659	tags=56%, list=6%, signal=59%	COL1A2,COL1A1,COL4A2,COL4A1,LOXL1,COL4A5,PXDN,COL4A4,COL4A3,LOXL2
REACTOME_SEMAPHORIN_INTERACTIONS	62	0.710427	1.75285	0	0.00092939	3202	tags=48%, list=12%, signal=55%	MYH10,ITGA1,MYH11,MYH9,ROCK2,MYL6,DPYSL3,ITGB1,MET,PAK3,SEMA5A,ARHGEF12,MYL9,GSK3B,CRMP1,FARP2,DPYSL2,ERBB2,PLXND1,RHOA,ROCK1,HSP90AB1,RAC1,HSP90AA1,PAK2,MYL12B,PLXNA3,LIMK2,ARHGAP35,CFL1
REACTOME_EXTRACELLULAR_MATRIX_ORGANIZATION	272	0.67095	1.74989	0	0.000932067	4371	tags=45%, list=17%, signal=53%	LTBP1,COL1A2,VCAN,FN1,ITGA1,COL21A1,COL3A1,SPARC,ELN,COL1A1,ITGA3,LTBP2,FBN1,COL5A2,TIMP1,COL4A2,COL12A1,CD44,COL8A1,DST,MFAP4,COL15A1,COL4A1,ITGB5,ADAMTS8,BGN,ACAN,MMP16,ITGA11,LOXL1,COL6A2,CAST,HTRA1,THBS1,ACTN1,COL6A1,LAMA2,ITGAV,COL4A5,HSPG2,A2M,CASK,ITGB1,COL27A1,PXDN,TIMP2,COL5A1,DDR2,CD151,FMOD,SDC2,DMD,CAPN7,TGFB1,TNC,TGFB2,LTBP4,PRKCA,ADAM9,ITGA7,EFEMP1,DCN,COL16A1,CAPN2,COL4A4,MMP2,VCAM…
REACTOME_MET_PROMOTES_CELL_MOTILITY	41	0.73124	1.74872	0	0.000969042	2689	tags=46%, list=10%, signal=52%	COL1A2,FN1,COL3A1,COL1A1,ITGA3,COL5A2,LAMA2,PTK2,TNS3,ITGB1,COL27A1,COL5A1,MET,DOCK7,RAPGEF1,GAB1,RAC1,RAP1B,LAMB2
REACTOME_EPHB_MEDIATED_FORWARD_SIGNALING	40	0.732598	1.74872	0	0.000936741	3754	tags=55%, list=15%, signal=64%	KALRN,RASA1,ARHGEF28,ITSN1,PTK2,ROCK2,ACTB,ACTG1,SDC2,ACTR2,ARPC1B,ARPC5,RHOA,CDC42,ROCK1,RAC1,WASL,LIMK2,CFL1,ACTR3,ARPC1A,ARPC2
REACTOME_MOLECULES_ASSOCIATED_WITH_ELASTIC_FIBRES	37	0.724517	1.74526	0	0.00100358	860	tags=35%, list=3%, signal=36%	LTBP1,FN1,ELN,LTBP2,FBN1,MFAP4,ITGB5,ITGAV,ITGB1,TGFB1,TGFB2,LTBP4,EFEMP1
REACTOME_DISEASES_ASSOCIATED_WITH_GLYCOSAMINOGLYCAN_METABOLISM	38	0.722634	1.7203	0	0.00175639	4945	tags=66%, list=19%, signal=81%	VCAN,GPC6,OGN,EXT1,BGN,ACAN,HSPG2,FMOD,SDC2,PRELP,GPC3,CSPG4,DCN,PAPSS2,LUM,B4GALT1,HEXB,OMD,ST3GAL3,SDC4,SLC26A2,EXT2,B3GAT3,HEXA,GPC1
REACTOME_RESPONSE_OF_EIF2AK4_GCN2_TO_AMINO_ACID_DEFICIENCY	100	0.6838	1.7198	0	0.00173357	4990	tags=74%, list=19%, signal=91%	RPLP1,RPL41,RPL10,RPS21,RPS25,RPL13A,RPS27L,RPL37A,EIF2S2,RPS24,ATF2,FAU,RPS23,EIF2AK4,RPLP2,RPS11,RPL23A,RPL30,RPS18,RPS27,RPL11,RPL28,RPL27A,RPL31,RPL8,RPL14,RPS14,RPL35A,RPL13,RPL7A,RPL10A,RPL37,RPL18,RPL24,RPL26,RPS28,RPL5,RPL34,RPL36,RPL32,RPS6,EIF2S3,RPL38,RPS16,RPL15,RPL19,RPL36A,RPS27A,RPS10,RPL12,RPL35,RPL9,RPL23,RPS8,RPL6,ATF4,RPS20,RPL21,RPS15A,RPL3,UBA52,RPS13,RPSA,RPL7,RPS12,EIF2S1,R…
REACTOME_SEMA4D_INDUCED_CELL_MIGRATION_AND_GROWTH_CONE_COLLAPSE	20	0.770771	1.71471	0	0.001919	3093	tags=60%, list=12%, signal=68%	MYH10,MYH11,MYH9,ROCK2,MYL6,ARHGEF12,MYL9,ERBB2,RHOA,ROCK1,MYL12B,LIMK2
REACTOME_RORA_ACTIVATES_GENE_EXPRESSION	18	0.765883	1.71351	0	0.0018928	3815	tags=67%, list=15%, signal=78%	TBL1XR1,CHD9,CREBBP,RORA,NCOA1,CPT1A,NCOA2,EP300,NCOA6,TGS1,PPARA,TBL1X
REACTOME_EUKARYOTIC_TRANSLATION_ELONGATION	91	0.681149	1.70899	0	0.00195167	4990	tags=76%, list=19%, signal=94%	RPLP1,RPL41,RPL10,RPS21,EEF1A1,RPS25,RPL13A,RPS27L,RPL37A,RPS24,FAU,RPS23,RPLP2,RPS11,RPL23A,RPL30,RPS18,RPS27,RPL11,RPL28,RPL27A,RPL31,RPL8,RPL14,RPS14,RPL35A,RPL13,RPL7A,RPL10A,RPL37,RPL18,RPL24,RPL26,RPS28,RPL5,RPL34,RPL36,RPL32,RPS6,RPL38,RPS16,RPL15,RPL19,RPL36A,RPS27A,RPS10,RPL12,RPL35,RPL9,RPL23,RPS8,RPL6,RPS20,RPL21,RPS15A,RPL3,UBA52,RPS13,RPSA,RPL7,RPS12,RPS15,RPS4X,RPL17,RPL18A,RPS3A,RP…
REACTOME_EUKARYOTIC_TRANSLATION_INITIATION	118	0.672714	1.70692	0	0.00198012	4990	tags=74%, list=19%, signal=91%	RPLP1,RPL41,PABPC1,EIF4A2,RPL10,RPS21,RPS25,RPL13A,RPS27L,RPL37A,EIF2S2,RPS24,FAU,RPS23,RPLP2,RPS11,EIF2B3,RPL23A,RPL30,RPS18,RPS27,RPL11,RPL28,RPL27A,EIF4A1,RPL31,RPL8,RPL14,EIF3A,EIF3M,RPS14,RPL35A,RPL13,EIF1AX,RPL7A,RPL10A,EIF5B,RPL37,EIF3J,RPL18,RPL24,RPL26,EIF3H,RPS28,RPL5,RPL34,RPL36,RPL32,RPS6,EIF2S3,RPL38,RPS16,EIF4E,RPL15,RPL19,RPL36A,RPS27A,RPS10,RPL12,RPL35,RPL9,RPL23,RPS8,RPL6,RPS20,E…
REACTOME_SRP_DEPENDENT_COTRANSLATIONAL_PROTEIN_TARGETING_TO_MEMBRANE	111	0.668986	1.70105	0	0.00216537	6765	tags=84%, list=26%, signal=113%	RPLP1,RPL41,RPL10,RPS21,SRP54,RPS25,TRAM1,RPL13A,RPS27L,RPL37A,RPS24,FAU,RPS23,SSR4,RPLP2,RPS11,RPL23A,SRP19,RPL30,SPCS2,SEC11A,RPS18,RPS27,RPL11,RPL28,RPL27A,SPCS1,SRP14,RPL31,RPL8,RPL14,RPS14,RPL35A,RPL13,RPL7A,RPL10A,RPL37,RPL18,RPL24,RPL26,RPS28,RPL5,RPL34,RPL36,RPL32,RPS6,RPL38,RPS16,RPL15,RPL19,RPL36A,RPS27A,RPS10,RPL12,RPL35,RPL9,RPL23,RPS8,SPCS3,RPL6,RPS20,RPL21,RPS15A,RPL3,UBA52,RPS13,RP…
REACTOME_MYOGENESIS	23	0.740736	1.69518	0	0.00231542	1921	tags=43%, list=7%, signal=47%	MEF2A,MEF2C,NEO1,TCF12,CDH2,TCF4,CTNNA1,MAPK14,SPAG9,CDC42
REACTOME_SIGNALING_BY_PDGF	58	0.694571	1.6934	0	0.00235778	2766	tags=47%, list=11%, signal=52%	COL3A1,PDGFRB,COL5A2,COL4A2,COL4A1,RASA1,THBS2,COL6A2,THBS1,PDGFC,PDGFRA,COL6A1,COL4A5,COL5A1,PDGFD,SOS1,COL4A4,RAPGEF1,COL4A3,STAT1,PTPN12,STAT5B,STAT6,COL6A3,PDGFA,PIK3CB,KRAS
REACTOME_REGULATION_OF_MECP2_EXPRESSION_AND_ACTIVITY	31	0.71999	1.68905	0	0.00251994	5393	tags=68%, list=21%, signal=86%	TBL1XR1,CAMK2D,TNRC6C,CALM1,TNRC6B,CAMK2G,HTT,AGO3,NCOR1,TNRC6A,NCOR2,CREB1,AGO4,SIN3A,HDAC2,GPS2,TBL1X,MECP2,PRKACA,AGO2,HDAC3
REACTOME_BINDING_AND_UPTAKE_OF_LIGANDS_BY_SCAVENGER_RECEPTORS	44	0.699614	1.68773	0	0.00257946	1178	tags=23%, list=5%, signal=24%	COL1A2,COL3A1,SPARC,COL1A1,COL4A2,COL4A1,COLEC12,LRP1,HSP90B1,CALR
REACTOME_SELENOAMINO_ACID_METABOLISM	106	0.663532	1.67888	0	0.00328969	4990	tags=70%, list=19%, signal=86%	RPLP1,RPL41,RPL10,RPS21,RPS25,PAPSS2,RPL13A,RPS27L,RPL37A,SECISBP2,RPS24,FAU,RPS23,PAPSS1,RPLP2,RPS11,HNMT,RPL23A,RPL30,RPS18,RPS27,RPL11,RPL28,RPL27A,EEFSEC,RPL31,RPL8,AIMP1,RPL14,RPS14,RPL35A,RPL13,RPL7A,RPL10A,RPL37,RPL18,RPL24,RPL26,RPS28,RPL5,RPL34,RPL36,RPL32,RPS6,RPL38,RPS16,RPL15,RPL19,RPL36A,RPS27A,RPS10,RPL12,RPL35,RPL9,RPL23,RPS8,RPL6,RPS20,RPL21,RPS15A,RPL3,UBA52,RPS13,RPSA,RPL7,RPS12…
REACTOME_NONSENSE_MEDIATED_DECAY_NMD_	114	0.66172	1.67445	0	0.0036027	7045	tags=82%, list=27%, signal=113%	RPLP1,RPL41,PABPC1,RPL10,UPF3A,RPS21,RPS25,SMG7,RPL13A,RPS27L,RPL37A,RPS24,FAU,RPS23,DCP1A,RPLP2,RPS11,UPF2,RPL23A,RPL30,RPS18,RPS27,RPL11,RPL28,NCBP1,RPL27A,RPL31,RPL8,RPL14,RPS14,RPL35A,RPL13,RPL7A,RPL10A,RPL37,RPL18,RPL24,RPL26,RPS28,RPL5,RPL34,RPL36,SMG1,RPL32,RPS6,RPL38,RPS16,RPL15,RPL19,RPL36A,RPS27A,RPS10,RPL12,RPL35,RPL9,RPL23,RPS8,RPL6,RPS20,RPL21,GSPT1,RPS15A,RPL3,UBA52,RPS13,UPF3B,RPSA…
REACTOME_PRE_NOTCH_EXPRESSION_AND_PROCESSING	49	0.688628	1.67273	0	0.00370088	3290	tags=51%, list=13%, signal=58%	RUNX1,MAML2,TNRC6C,NOTCH2,NOTCH3,RAB6A,TNRC6B,CREBBP,AGO3,TNRC6A,JUN,PRKCI,ST3GAL6,AGO4,ST3GAL4,KAT2B,MAMLD1,CCND1,EP300,RBPJ,SEL1L,B4GALT1,TP53,ST3GAL3,SNW1
REACTOME_SIGNALING_BY_NOTCH1_PEST_DOMAIN_MUTANTS_IN_CANCER	57	0.678142	1.67221	0	0.0036858	5528	tags=63%, list=22%, signal=80%	JAG1,HDAC9,TBL1XR1,MAML2,CREBBP,NCOR1,MIB1,HDAC7,NCOR2,HES1,CCNC,FBXW7,HEYL,HDAC8,CUL1,KAT2B,MAMLD1,EP300,ADAM17,ADAM10,APH1B,RBPJ,HDAC2,HDAC5,SNW1,RPS27A,SKP1,TBL1X,HDAC4,PSEN1,UBA52,UBC,HEY2,CDK8,HDAC3,RBX1
REACTOME_REGULATION_OF_INSULIN_LIKE_GROWTH_FACTOR_IGF_TRANSPORT_AND_UPTAKE_BY_INSULIN_LIKE_GROWTH_FACTOR_BINDING_PROTEINS_IGFBPS_	98	0.664037	1.66219	0	0.00452512	3523	tags=40%, list=14%, signal=46%	LTBP1,VCAN,IGFBP7,FN1,FBN1,TIMP1,MFGE8,CCN1,PRSS23,CDH2,APLP2,HSP90B1,IGFBP2,KTN1,SDC2,LGALS1,TNC,FSTL1,CST3,GAS6,GPC3,MMP2,SCG2,CALU,MXRA8,MIA3,APP,IGFBP5,PAPPA,CKAP4,ADAM10,TGOLN2,LAMB2,FUCA2,P4HB,NUCB1,C3,IGFBP6,DNAJC3
REACTOME_ADHERENS_JUNCTIONS_INTERACTIONS	32	0.713732	1.66156	0	0.00445161	1553	tags=28%, list=6%, signal=30%	CDH11,CDH13,CDH2,ACTB,ACTG1,CTNNA1,AFDN,NECTIN3,CTNND1
REACTOME_A_TETRASACCHARIDE_LINKER_SEQUENCE_IS_REQUIRED_FOR_GAG_SYNTHESIS	24	0.717052	1.64633	0	0.00595653	882	tags=33%, list=3%, signal=34%	VCAN,GPC6,BGN,HSPG2,SDC2,GPC3,CSPG4,DCN
REACTOME_ELASTIC_FIBRE_FORMATION	44	0.681094	1.64168	0	0.00645914	4851	tags=57%, list=19%, signal=70%	LTBP1,FN1,ELN,LTBP2,FBN1,MFAP4,ITGB5,LOXL1,ITGAV,ITGB1,TGFB1,TGFB2,LTBP4,EFEMP1,LOXL2,ITGB8,LOXL4,LTBP3,ITGA8,MFAP5,EMILIN1,LOX,BMP4,FBLN2,MFAP1
REACTOME_CHONDROITIN_SULFATE_BIOSYNTHESIS	18	0.741543	1.63957	0.00206398	0.00652902	2776	tags=44%, list=11%, signal=50%	VCAN,CHSY3,BGN,CSPG4,DCN,CHST15,CHPF,CSGALNACT2
REACTOME_RHO_GTPASES_ACTIVATE_WASPS_AND_WAVES	36	0.688532	1.63952	0	0.00642273	5440	tags=64%, list=21%, signal=81%	ABI2,PTK2,ACTB,ACTG1,WIPF1,ABI1,CYFIP1,ACTR2,NCKAP1,ARPC1B,ARPC5,MAPK1,CDC42,RAC1,WASL,ABL1,ACTR3,ARPC1A,ARPC2,NCK1,WIPF2,WASF2,ARPC3
REACTOME_INFLUENZA_INFECTION	155	0.637956	1.63466	0	0.00685005	6806	tags=77%, list=26%, signal=105%	RPLP1,RPL41,TGFB1,RPL10,KPNB1,CLTC,POLR2B,RPS21,RPS25,CALR,TPR,XPO1,SEC13,RPL13A,RPS27L,RPL37A,EIF2AK2,RPS24,NUP160,FAU,RPS23,RPLP2,RPS11,PABPN1,RPL23A,RPL30,NUP107,KPNA3,HSP90AA1,KPNA4,NUP54,RPS18,RPS27,RPL11,RPL28,RPL27A,POLR2A,GTF2F2,RPL31,NUP88,RPL8,RPL14,NUP43,RPS14,RPL35A,RPL13,NUP93,RPL7A,RPL10A,RPL37,RPL18,RPL24,RPL26,RPS28,RPL5,RPL34,RPL36,NUP133,KPNA1,RPL32,KPNA5,RPS6,RPL38,RPS16,RPL15,…
REACTOME_SIGNALING_BY_BRAF_AND_RAF_FUSIONS	61	0.668747	1.63406	0	0.00677905	5394	tags=57%, list=21%, signal=72%	FN1,CAMK2D,AKAP9,LMNA,IQGAP1,CALM1,ATG7,ACTB,ACTG1,QKI,MARK3,CAMK2G,AP3B1,TENT4A,MAPK1,PAPSS1,MPRIP,TRAK1,BRAF,SND1,KSR1,RAP1B,FXR1,VCL,RAF1,KRAS,ZC3HAV1,AGK,YWHAB,JAK2,RAP1A,KDM7A,TLN1,PEBP1,AGGF1
REACTOME_SIGNALING_BY_MET	78	0.652659	1.62692	0	0.00773133	4795	tags=51%, list=19%, signal=63%	COL1A2,FN1,COL3A1,COL1A1,ITGA3,COL5A2,LAMA2,PTK2,TNS3,ITGB1,COL27A1,COL5A1,MET,DOCK7,EPS15,SOS1,SPINT2,RAPGEF1,GAB1,RANBP9,PTPRJ,STAM2,LRIG1,RAC1,RAP1B,LAMB2,KRAS,USP8,CBL,SHC1,ITGA2,RPS27A,STAM,LAMC3,PTPN2,UBA52,HGF,RAP1A,UBC,PIK3CA
REACTOME_KERATAN_SULFATE_BIOSYNTHESIS	27	0.706788	1.626	0.0010101	0.00766507	3184	tags=44%, list=12%, signal=51%	OGN,ACAN,FMOD,PRELP,ST3GAL6,ST3GAL4,LUM,SLC35D2,B4GALT1,OMD,ST3GAL3,B4GALT5
REACTOME_TRANSLOCATION_OF_SLC2A4_GLUT4_TO_THE_PLASMA_MEMBRANE	66	0.65524	1.62011	0	0.00835724	4272	tags=55%, list=17%, signal=65%	MYH9,KIFAP3,CALM1,ACTB,ACTG1,TUBB6,YWHAZ,EXOC1,TUBA1A,EXOC6,PRKAA2,EXOC4,RAB11A,MYO1C,VAMP2,KIF3A,EXOC2,RAB10,STXBP3,C2CD5,RALA,RALGAPB,RAC1,TBC1D4,YWHAQ,PRKAG1,TUBA1B,RAB14,MYO5A,TUBA1C,TBC1D1,EXOC5,PRKAB2,YWHAB,RHOQ,LNPEP
REACTOME_NCAM_SIGNALING_FOR_NEURITE_OUT_GROWTH	61	0.663745	1.61819	0	0.00849001	2122	tags=34%, list=8%, signal=37%	COL3A1,COL5A2,COL4A2,SPTAN1,COL4A1,SPTBN1,COL6A2,COL6A1,CACNB4,COL4A5,PTK2,FGFR1,COL5A1,SOS1,COL4A4,COL4A3,CREB1,PTPRA,CACNA1C,MAPK1,COL6A3
REACTOME_METALLOPROTEASE_DUBS	20	0.715142	1.61412	0.00102775	0.00899172	5999	tags=85%, list=23%, signal=111%	STAMBPL1,BABAM2,UIMC1,KAT2B,EP300,MYSM1,RPS27A,STAM,STAMBP,UBA52,UBC,BRCC3,BABAM1,BARD1,ABRAXAS1,ABRAXAS2,UBB
REACTOME_ANTIGEN_PRESENTATION_FOLDING_ASSEMBLY_AND_PEPTIDE_LOADING_OF_CLASS_I_MHC	24	0.706292	1.61172	0.00201816	0.00912601	6885	tags=92%, list=27%, signal=125%	SEC31A,B2M,HSPA5,HLA-C,PDIA3,HLA-A,SEC24D,CALR,SEC24B,ERAP1,SEC13,SEC23A,HLA-E,TAPBP,CANX,HLA-F,ERAP2,BCAP31,HLA-B,SAR1B,SEC24A,SEC24C
REACTOME_CA2_PATHWAY	58	0.652041	1.60457	0	0.0101111	3595	tags=43%, list=14%, signal=50%	PRKG1,PPP3CA,TNRC6C,CALM1,PRKCA,TNRC6B,AGO3,GNAO1,GNG12,TNRC6A,TCF7L1,PPP3R1,FZD6,GNB4,FZD4,TCF7,PPP3CB,AGO4,NLK,MAP3K7,GNB1,KRAS,ITPR2,GNG5,NFATC1
REACTOME_RHO_GTPASES_ACTIVATE_IQGAPS	27	0.688545	1.60302	0	0.0103689	3031	tags=44%, list=12%, signal=50%	IQGAP1,CALM1,ACTB,ACTG1,TUBB6,CTNNA1,TUBA1A,CLIP1,CDC42,RAC1,TUBA1B,TUBA1C
REACTOME_ACTIVATION_OF_THE_MRNA_UPON_BINDING_OF_THE_CAP_BINDING_COMPLEX_AND_EIFS_AND_SUBSEQUENT_BINDING_TO_43S	59	0.652477	1.60045	0	0.0107782	7429	tags=85%, list=29%, signal=119%	PABPC1,EIF4A2,RPS21,RPS25,RPS27L,EIF2S2,RPS24,FAU,RPS23,RPS11,RPS18,RPS27,EIF4A1,EIF3A,EIF3M,RPS14,EIF1AX,EIF3J,EIF3H,RPS28,RPS6,EIF2S3,RPS16,EIF4E,RPS27A,RPS10,RPS8,RPS20,EIF3F,RPS15A,EIF4B,RPS13,RPSA,RPS12,EIF2S1,RPS15,RPS4X,RPS3A,EIF3E,RPS2,RPS26,RPS29,RPS7,EIF3D,RPS19,RPS3,RPS17,EIF3L,EIF4G1,RPS9
REACTOME_CGMP_EFFECTS	15	0.724221	1.60002	0.00418848	0.0107826	681	tags=27%, list=3%, signal=27%	PRKG1,PDE5A,PDE1A,KCNMA1
REACTOME_SIGNALING_BY_NOTCH3	47	0.656922	1.59988	0	0.0106167	4762	tags=49%, list=19%, signal=60%	JAG1,WWP2,MAML2,NOTCH3,CREBBP,MIB1,HES1,STAT1,PLXND1,HEYL,KAT2B,MAMLD1,EP300,PBX1,ADAM10,APH1B,RBPJ,SNW1,RPS27A,PSEN1,UBA52,UBC,HEY2
REACTOME_UPTAKE_AND_ACTIONS_OF_BACTERIAL_TOXINS	29	0.677104	1.59614	0.00303951	0.0110938	2310	tags=34%, list=9%, signal=38%	ANTXR1,SNAP25,PDCD6IP,CALM1,CD9,VAMP2,MAP2K3,MAP2K4,HSP90AB1,HSP90AA1
REACTOME_VXPX_CARGO_TARGETING_TO_CILIUM	19	0.718327	1.59608	0.00205973	0.0109282	3657	tags=58%, list=14%, signal=67%	ASAP1,EXOC1,EXOC6,EXOC4,GBF1,RAB11A,EXOC2,PKD1,ARF4,PKD2,EXOC5
REACTOME_VEGFR2_MEDIATED_VASCULAR_PERMEABILITY	27	0.681636	1.5913	0.00102041	0.0116226	2329	tags=41%, list=9%, signal=45%	AKT3,CALM1,RICTOR,PAK3,CTNNA1,CAV1,CTNND1,MAPKAP1,RAC1,HSP90AA1,PAK2
REACTOME_SIGNALING_BY_MODERATE_KINASE_ACTIVITY_BRAF_MUTANTS	42	0.663993	1.58735	0	0.0124286	6001	tags=55%, list=23%, signal=71%	FN1,CAMK2D,IQGAP1,CALM1,ACTB,ACTG1,MARK3,CAMK2G,MAPK1,BRAF,KSR1,RAP1B,VCL,RAF1,KRAS,YWHAB,JAK2,RAP1A,TLN1,PEBP1,BRAP,ARAF,MAP2K1
REACTOME_ONCOGENIC_MAPK_SIGNALING	77	0.638572	1.58644	0	0.0124806	6001	tags=55%, list=23%, signal=71%	FN1,CAMK2D,AKAP9,NF1,LMNA,IQGAP1,CALM1,ATG7,ACTB,ACTG1,QKI,MARK3,CAMK2G,AP3B1,SPRED1,TENT4A,MAPK1,PAPSS1,MPRIP,TRAK1,BRAF,SND1,KSR1,RAP1B,FXR1,SHOC2,VCL,RAF1,KRAS,ZC3HAV1,AGK,YWHAB,JAK2,SPRED2,RAP1A,KDM7A,TLN1,PEBP1,AGGF1,BRAP,ARAF,MAP2K1
REACTOME_NOTCH1_INTRACELLULAR_DOMAIN_REGULATES_TRANSCRIPTION	47	0.64858	1.58412	0	0.0129121	5528	tags=66%, list=22%, signal=84%	HDAC9,TBL1XR1,MAML2,CREBBP,NCOR1,HDAC7,NCOR2,HES1,CCNC,FBXW7,HEYL,HDAC8,CUL1,KAT2B,MAMLD1,EP300,RBPJ,TLE4,HDAC2,HDAC5,SNW1,RPS27A,SKP1,TBL1X,HDAC4,UBA52,UBC,HEY2,CDK8,HDAC3,RBX1
REACTOME_SIGNALING_BY_ROBO_RECEPTORS	212	0.612192	1.58329	0	0.0129278	7842	tags=74%, list=31%, signal=105%	ROBO2,CLASP2,CAP2,RPLP1,COL4A5,RPL41,PAK3,PRKCA,SRGAP2,CXCL12,SOS1,PABPC1,RPL10,SOS2,UPF3A,RPS21,MYO9B,USP33,RPS25,PFN2,PSMF1,RPL13A,PSMD5,RPS27L,PSMD1,PPP3CB,RPL37A,ROBO1,RPS24,PSMA3,RHOA,FAU,RPS23,CDC42,RPLP2,RPS11,UPF2,RPL23A,RPL30,RAC1,CLASP1,PAK2,RPS18,RPS27,RPL11,CAP1,RPL28,NELL2,DAG1,NCBP1,RPL27A,RPL31,PSMA7,EVL,RPL8,RPL14,RPS14,RPL35A,ABL1,RPL13,RPL7A,RPL10A,RPL37,RPL18,RPL24,RPL26,RPS28,…
REACTOME_REGULATION_OF_RUNX1_EXPRESSION_AND_ACTIVITY	17	0.708991	1.58053	0.00517063	0.0135474	2297	tags=53%, list=9%, signal=58%	RUNX1,TNRC6C,CDK6,TNRC6B,AGO3,TNRC6A,PML,AGO4,CCND1
REACTOME_CELL_JUNCTION_ORGANIZATION	82	0.629901	1.57982	0	0.0134863	2455	tags=28%, list=10%, signal=31%	CDH11,CDH13,DST,ACTN1,CDH2,ILK,PARVA,ITGB1,ACTB,CD151,ACTG1,RSU1,FBLIM1,LIMS1,CTNNA1,AFDN,NECTIN3,FLNA,CTNND1,PRKCI,SDK1,MPP5,PLEC
REACTOME_BMAL1_CLOCK_NPAS2_ACTIVATES_CIRCADIAN_GENE_EXPRESSION	25	0.688349	1.57671	0.00101729	0.0142023	3815	tags=60%, list=15%, signal=70%	TBL1XR1,CHD9,CREBBP,NCOA1,ARNTL2,BHLHE40,BHLHE41,CLOCK,NCOA2,NOCT,NCOA6,SERPINE1,TGS1,PPARA,TBL1X
REACTOME_RUNX1_REGULATES_GENES_INVOLVED_IN_MEGAKARYOCYTE_DIFFERENTIATION_AND_PLATELET_FUNCTION	34	0.668709	1.57437	0.00201005	0.0147948	2923	tags=47%, list=11%, signal=53%	RUNX1,TNRC6C,THBS1,KMT2A,KMT2C,TNRC6B,KMT2E,AGO3,MYL9,TNRC6A,AGO4,KAT2B,EP300,SIN3A,SETD1B,KMT2D
REACTOME_HDACS_DEACETYLATE_HISTONES	32	0.658857	1.56682	0.0030303	0.0164137	7099	tags=75%, list=28%, signal=104%	TBL1XR1,PHF21A,NCOR1,NCOR2,ARID4B,CHD4,ARID4A,HDAC8,RBBP4,KDM1A,GATAD2A,MTA3,HDAC2,GATAD2B,GPS2,TBL1X,REST,HDAC3,RBBP7,SUDS3,SAP30L,RCOR1,SAP30,HDAC1
REACTOME_DOWNREGULATION_OF_SMAD2_3_SMAD4_TRANSCRIPTIONAL_ACTIVITY	23	0.684971	1.56651	0.00306748	0.0163062	7099	tags=83%, list=28%, signal=114%	SMAD3,RNF111,SKIL,NCOR1,SMURF2,NCOR2,UBE2D3,SMAD2,TRIM33,SMAD4,USP9X,PPM1A,RPS27A,UBA52,UBC,UBB,PARP1,UBE2D1,HDAC1
REACTOME_RESPONSE_TO_ELEVATED_PLATELET_CYTOSOLIC_CA2_	118	0.61522	1.56309	0	0.0170517	3202	tags=36%, list=12%, signal=41%	FN1,SPARC,CLU,TIMP1,CD63,THBS1,ACTN1,CD109,APLP2,A2M,PCDH7,CALM1,ISLR,SERPING1,CD9,TGFB1,PSAP,HSPA5,TGFB2,PRKCA,GAS6,ACTN4,TMSB4X,PHACTR2,CALU,FLNA,STXBP3,APP,HABP4,PDGFA,OLA1,ANXA5,TTN,PPIA,TAGLN2,CAP1,TMX3,FAM3C,VCL,LGALS3BP,NHLRC2,SERPINE1,CFL1
REACTOME_PKMTS_METHYLATE_HISTONE_LYSINES	44	0.643244	1.55927	0	0.0179922	5856	tags=66%, list=23%, signal=85%	ATF7IP,KMT2A,KMT2C,KMT5B,KMT2E,ASH1L,SETD2,NSD3,NFKB1,SETD7,NSD1,NSD2,RBBP4,SETD1B,KMT2D,SETD3,SUZ12,SMYD3,AEBP2,SETDB1,DPY30,EED,WDR5,ASH2L,KMT5A,RBBP7,EHMT2,EHMT1,RBBP5
REACTOME_NEPHRIN_FAMILY_INTERACTIONS	21	0.696625	1.55704	0.00204499	0.0185998	4795	tags=67%, list=19%, signal=82%	SPTAN1,SPTBN1,ACTN1,KIRREL1,IQGAP1,CASK,ACTN4,PIK3CB,WASL,CD2AP,MAGI2,NCK2,NCK1,PIK3CA
REACTOME_CELL_CELL_COMMUNICATION	116	0.610293	1.55538	0	0.0188498	3086	tags=31%, list=12%, signal=35%	CDH11,CDH13,SPTAN1,DST,SPTBN1,ACTN1,CDH2,PTK2,KIRREL1,ILK,IQGAP1,CASK,PARVA,ITGB1,ACTB,CD151,ACTG1,RSU1,FBLIM1,LIMS1,CTNNA1,ACTN4,AFDN,NECTIN3,CD47,FLNA,CTNND1,PRKCI,SDK1,MPP5,PLEC,PIK3CB,WASL,CD2AP,CDH6,MAGI2
REACTOME_EPH_EPHRIN_SIGNALING	86	0.619107	1.55453	0	0.0189125	3754	tags=43%, list=15%, signal=50%	MYH10,MYH11,KALRN,MYH9,RASA1,ARHGEF28,MYL12A,ITSN1,PTK2,ROCK2,MYL6,ACTB,ACTG1,SDC2,PAK3,ACTR2,MYL9,CLTC,MMP2,ARHGEF7,ARPC1B,ARPC5,AP2B1,RHOA,CDC42,ROCK1,RAC1,PAK2,MYL12B,ADAM10,APH1B,WASL,LIMK2,CFL1,ACTR3,ARPC1A,ARPC2
REACTOME_REGULATION_OF_EXPRESSION_OF_SLITS_AND_ROBOS	167	0.602166	1.55404	0	0.0188543	7832	tags=74%, list=30%, signal=106%	ROBO2,RPLP1,COL4A5,RPL41,PABPC1,RPL10,UPF3A,RPS21,USP33,RPS25,PSMF1,RPL13A,PSMD5,RPS27L,PSMD1,RPL37A,ROBO1,RPS24,PSMA3,FAU,RPS23,RPLP2,RPS11,UPF2,RPL23A,RPL30,RPS18,RPS27,RPL11,RPL28,DAG1,NCBP1,RPL27A,RPL31,PSMA7,RPL8,RPL14,RPS14,RPL35A,RPL13,RPL7A,RPL10A,RPL37,RPL18,RPL24,RPL26,RPS28,RPL5,RPL34,RPL36,CUL2,RPL32,RPS6,RPL38,RPS16,RPL15,RPL19,RPL36A,PSMC6,RPS27A,RPS10,RPL12,RPL35,RPL9,ZSWIM8,RPL23,…
REACTOME_STRIATED_MUSCLE_CONTRACTION	27	0.671357	1.5515	0.00100503	0.0195763	3226	tags=33%, list=13%, signal=38%	TPM1,VIM,DMD,TMOD3,TPM4,TTN,TPM2,TMOD2,TPM3
REACTOME_HS_GAG_DEGRADATION	21	0.700095	1.54757	0.00510725	0.0205504	784	tags=33%, list=3%, signal=34%	GPC6,HPSE2,HSPG2,SDC2,HGSNAT,GPC3,IDS
REACTOME_NCAM1_INTERACTIONS	41	0.650866	1.54723	0	0.020487	2122	tags=32%, list=8%, signal=35%	COL3A1,COL5A2,COL4A2,COL4A1,COL6A2,COL6A1,CACNB4,COL4A5,COL5A1,COL4A4,COL4A3,CACNA1C,COL6A3
REACTOME_SYNTHESIS_OF_PIPS_AT_THE_EARLY_ENDOSOME_MEMBRANE	16	0.701249	1.54674	0.00941423	0.0204363	4014	tags=69%, list=16%, signal=81%	INPP4B,PIK3C2A,INPP5F,PIKFYVE,PIK3C3,PIK3R4,FIG4,MTMR2,PI4K2B,MTM1,INPP4A
REACTOME_NGF_STIMULATED_TRANSCRIPTION	34	0.651824	1.54509	0	0.0208372	5532	tags=59%, list=22%, signal=75%	ID4,TPH1,TCF12,ID3,FOS,ID2,CREB1,CHD4,ATF2,FOSB,EP300,JUNB,EGR1,NAB1,EGR3,RRAD,REST,ATF1,NAB2,DNM2
REACTOME_OXIDATIVE_STRESS_INDUCED_SENESCENCE	62	0.626037	1.54465	0	0.0207395	7235	tags=74%, list=28%, signal=103%	TNRC6C,MAP4K4,CDK6,FOS,TNRC6B,MAPK14,AGO3,TNRC6A,PHC3,JUN,SCMH1,MAP2K3,MAP2K4,AGO4,MAPK1,MAPK8,RBBP4,TP53,CBX6,SUZ12,RPS27A,MDM4,E2F3,MDM2,RNF2,UBA52,UBC,EED,RBBP7,BMI1,KDM6B,UBB,TXN,RING1,TFDP2,CDKN2C,MAPK9,PHC1,CDKN2A,CDKN2B,AGO1,MAPKAPK2,MAPK10,TNIK,CDK4,EZH2
REACTOME_RHO_GTPASE_EFFECTORS	253	0.592692	1.53948	0	0.0223968	4555	tags=42%, list=18%, signal=50%	MYH10,MYH11,NDEL1,DIAPH3,DAAM1,MYH9,MYLK,CLASP2,ABI2,PTK2,ROCK2,DIAPH2,IQGAP1,PAFAH1B1,CALM1,MYL6,ITGB1,CTTN,DYNC1I2,KTN1,ACTB,PKN2,ACTG1,TUBB6,YWHAZ,PAK3,CTNNA1,PRKCA,CENPP,SRGAP2,WIPF1,TUBA1A,MAPK14,DYNC1H1,ABI1,CYFIP1,ACTR2,PPP1R12B,DYNC1LI1,CENPC,MYL9,NCKAP1,PPP1R12A,FMNL3,KLC1,ARPC1B,TAOK1,CLIP1,NDE1,KIF5B,PFN2,XPO1,SEC13,FLNA,ARPC5,MAPK1,NUP160,RHOA,CDC42,GOPC,ROCK1,PIK3C3,NCOA2,PPP2R5E,NUP…
REACTOME_ONCOGENE_INDUCED_SENESCENCE	33	0.648649	1.53648	0.0020141	0.0234063	7193	tags=79%, list=28%, signal=109%	TNRC6C,RB1,CDK6,TNRC6B,AGO3,TNRC6A,AGO4,MAPK1,TP53,RPS27A,MDM4,ETS1,E2F3,ETS2,MDM2,UBA52,UBC,UBB,ERF,TFDP2,CDKN2C,CDKN2A,CDKN2B,AGO1,SP1,CDK4
REACTOME_PARASITE_INFECTION	64	0.624782	1.5343	0.001001	0.0240064	5485	tags=47%, list=21%, signal=59%	MYH9,ABI2,PTK2,MYO10,ACTB,ACTG1,WIPF1,ABI1,CYFIP1,ACTR2,NCKAP1,MYO9B,ARPC1B,MYO1C,DOCK1,ARPC5,MAPK1,CDC42,RAC1,MYO5A,WASL,ABL1,ACTR3,ARPC1A,ARPC2,NCK1,WIPF2,WASF2,ARPC3,CRK
REACTOME_TRANSCRIPTIONAL_ACTIVITY_OF_SMAD2_SMAD3_SMAD4_HETEROTRIMER	43	0.637139	1.53296	0.00100402	0.0242952	7099	tags=70%, list=28%, signal=96%	SMAD3,WWTR1,RNF111,SKIL,NCOR1,SMURF2,NCOR2,UBE2D3,SMAD2,CCNC,TRIM33,CCNT2,SMAD4,USP9X,JUNB,SERPINE1,PPM1A,SNW1,RPS27A,UBA52,UBC,CCNK,CDK8,UBB,TFDP2,PARP1,CDKN2B,SP1,UBE2D1,HDAC1
REACTOME_RUNX1_INTERACTS_WITH_CO_FACTORS_WHOSE_PRECISE_EFFECT_ON_RUNX1_TARGETS_IS_NOT_KNOWN	36	0.643132	1.53013	0	0.0251689	6785	tags=72%, list=26%, signal=98%	RUNX1,PCGF5,ARID1B,SMARCA2,ARID2,PHC3,PBRM1,CSNK2A1,SCMH1,SMARCE1,EP300,SMARCC1,ARID1A,CBX6,SMARCC2,AUTS2,RYBP,CSNK2A2,RNF2,YAF2,CBFB,BMI1,ACTL6A,RING1,PHC1,SMARCD1
REACTOME_METABOLISM_OF_ANGIOTENSINOGEN_TO_ANGIOTENSINS	16	0.698908	1.52753	0.00623053	0.0259304	1462	tags=19%, list=6%, signal=20%	AOPEP,CTSD,ATP6AP2
REACTOME_RUNX2_REGULATES_OSTEOBLAST_DIFFERENTIATION	23	0.662647	1.51714	0.00507099	0.0298608	6150	tags=61%, list=24%, signal=80%	COL1A1,WWTR1,RB1,HES1,GLI3,MAPK1,RUNX2,ABL1,AR,SATB2,HEY2,HDAC3,CBFB,MAF
REACTOME_SIGNALING_BY_NOTCH1	72	0.611431	1.51619	0	0.0300675	5528	tags=54%, list=22%, signal=69%	JAG1,HDAC9,TBL1XR1,MAML2,CREBBP,NCOR1,MIB1,NUMB,HDAC7,ITCH,NCOR2,HES1,CCNC,FBXW7,HEYL,HDAC8,CUL1,KAT2B,MAMLD1,EP300,ADAM17,ADAM10,APH1B,RBPJ,TLE4,HDAC2,HDAC5,SNW1,RPS27A,SKP1,TBL1X,HDAC4,PSEN1,UBA52,UBC,HEY2,CDK8,HDAC3,RBX1
REACTOME_PRE_NOTCH_PROCESSING_IN_GOLGI	18	0.679627	1.5145	0.00828157	0.0305537	4326	tags=50%, list=17%, signal=60%	NOTCH2,NOTCH3,RAB6A,ST3GAL6,ST3GAL4,SEL1L,B4GALT1,ST3GAL3,ATP2A2
REACTOME_COPI_INDEPENDENT_GOLGI_TO_ER_RETROGRADE_TRAFFIC	47	0.623842	1.51445	0	0.0302583	3116	tags=45%, list=12%, signal=51%	GALNT2,BICD1,PAFAH1B1,DYNC1I2,TUBB6,RAB6A,RAB3GAP1,TUBA1A,DYNC1H1,DYNC1LI1,CAPZA1,GALNT1,RAB3GAP2,DYNC1LI2,ACTR10,CAPZA2,RAB18,TUBA1B,DCTN4,TUBA1C,PAFAH1B2
REACTOME_CHONDROITIN_SULFATE_DERMATAN_SULFATE_METABOLISM	47	0.62236	1.51409	0	0.0301771	3404	tags=36%, list=13%, signal=42%	VCAN,GPC6,CHSY3,BGN,HSPG2,SDC2,GPC3,IDS,CSPG4,DCN,DSE,CHST15,DSEL,CHPF,CSGALNACT2,HEXB,SDC4
REACTOME_INTERACTION_BETWEEN_L1_AND_ANKYRINS	29	0.650227	1.51352	0.00101937	0.0300484	543	tags=17%, list=2%, signal=18%	SPTAN1,ANK3,SPTBN1,ACTB,ACTG1
REACTOME_CELLULAR_SENESCENCE	125	0.59466	1.51293	0	0.0300099	7287	tags=62%, list=28%, signal=87%	IGFBP7,TNRC6C,MAP4K4,RB1,CDK6,ANAPC5,FOS,TNRC6B,CDC27,MAPK14,AGO3,RAD50,TNRC6A,CDC16,PHC3,JUN,CABIN1,ANAPC4,SCMH1,MAP2K3,NFKB1,MAP2K4,AGO4,MAPK1,NBN,MAPK8,UBN1,RBBP4,ATM,TP53,TERF2IP,CBX6,SUZ12,UBE2E1,MRE11,POT1,RPS27A,MDM4,RPS6KA3,ETS1,E2F3,ETS2,MDM2,RNF2,UBA52,TERF1,UBC,EED,KAT5,EP400,RBBP7,EHMT2,BMI1,KDM6B,ANAPC1,EHMT1,UBB,TXN,ANAPC7,ERF,RING1,TFDP2,CDKN2C,MAPK9,PHC1,CDKN2A,CDKN2B,AGO1,MAPKAPK…
REACTOME_EPHA_MEDIATED_GROWTH_CONE_COLLAPSE	25	0.653675	1.5128	0.0071066	0.0297792	2361	tags=36%, list=9%, signal=40%	MYH10,MYH11,MYH9,ROCK2,MYL6,MYL9,RHOA,ROCK1,MYL12B
REACTOME_RUNX2_REGULATES_BONE_DEVELOPMENT	29	0.649303	1.50997	0.00603622	0.0308145	6150	tags=62%, list=24%, signal=82%	COL1A1,WWTR1,RB1,HES1,GLI3,SMAD4,MAPK1,RUNX2,ABL1,HDAC4,AR,SATB2,SMAD6,HEY2,HDAC3,CBFB,GLI2,MAF
REACTOME_CARGO_TRAFFICKING_TO_THE_PERICILIARY_MEMBRANE	47	0.614957	1.50717	0.00200401	0.0318868	4469	tags=53%, list=17%, signal=64%	ASAP1,EXOC1,EXOC6,EXOC4,GBF1,RAB11A,BBS2,EXOC2,PKD1,BBS9,ARL13B,ARL3,ARF4,TTC8,ARL6,BBS5,PKD2,CCT8,CCT5,EXOC5,PDE6D,CYS1,BBS1,LZTFL1,BBIP1
REACTOME_REGULATION_OF_PLK1_ACTIVITY_AT_G2_M_TRANSITION	84	0.60851	1.50717	0	0.0315888	6180	tags=60%, list=24%, signal=78%	AKAP9,PAFAH1B1,OPTN,DYNC1I2,TUBA1A,PCM1,DYNC1H1,PPP1R12B,PPP1R12A,SDCCAG8,NDE1,OFD1,CUL1,CEP290,FBXW11,CLASP1,HSP90AA1,CEP63,BTRC,CEP192,CCP110,CEP57,TUBB,HAUS7,CEP164,CKAP5,RPS27A,SKP1,NEDD1,DCTN2,CSNK1E,DYNLL1,UBA52,ALMS1,PRKACA,SFI1,UBC,CEP78,CEP135,DCTN1,CNTRL,BORA,CCNB2,CSNK1D,CDK5RAP2,TUBB4B,CEP152,HAUS1,UBB,CENPJ
REACTOME_INTRA_GOLGI_TRAFFIC	42	0.623646	1.50314	0.00201005	0.0334597	8457	tags=81%, list=33%, signal=120%	COG5,MAN2A1,VPS45,MAN1A2,VTI1A,GOLIM4,RIC1,MAN1A1,RAB30,CUX1,STX16,COG6,COG7,CYTH1,GOSR2,NAPG,NSF,COG3,COG2,STX6,GOSR1,NAPA,TRIP11,MAN2A2,COG1,GOLGA5,CYTH3,RGP1,RAB33B,ARF1,COG4,BET1L,MAN1C1,NAPB
REACTOME_NETRIN_1_SIGNALING	50	0.619275	1.50171	0	0.0337598	3039	tags=32%, list=12%, signal=36%	ABLIM1,UNC5C,TRIO,NEO1,PTK2,MYO10,TRPC1,MAPK14,UNC5B,DOCK1,ROBO1,CDC42,MAPK8,RAC1,WASL,NTN4
REACTOME_KERATAN_SULFATE_KERATIN_METABOLISM	33	0.637541	1.50102	0.0040201	0.0337442	5881	tags=52%, list=23%, signal=67%	OGN,ACAN,FMOD,PRELP,ST3GAL6,ST3GAL4,LUM,SLC35D2,B4GALT1,HEXB,OMD,ST3GAL3,B4GALT5,GNS,HEXA,GLB1,ST3GAL2
REACTOME_APOPTOTIC_EXECUTION_PHASE	45	0.610688	1.49603	0.00301811	0.0359701	4745	tags=44%, list=18%, signal=54%	SPTAN1,VIM,TJP1,LMNA,PTK2,APC,KPNB1,HMGB1,ADD1,FNTA,GSN,ROCK1,DNM1L,PAK2,PLEC,KPNA1,CASP7,STK24,DBNL,ACIN1
REACTOME_CHROMATIN_MODIFYING_ENZYMES	206	0.58065	1.49592	0	0.0357209	7235	tags=61%, list=28%, signal=84%	TBL1XR1,ARID1B,KAT6B,ATF7IP,KMT2A,ACTB,OGT,KANSL1,KMT2C,KMT5B,SMARCA2,EPC1,KMT2E,CREBBP,PHF21A,BRWD1,NCOR1,ARID2,NCOA1,NCOR2,ASH1L,SETD2,NSD3,MORF4L1,TRRAP,ARID4B,PBRM1,KDM5B,CHD4,ARID4A,NFKB1,KDM2A,ATF2,HDAC8,CLOCK,SETD7,NSD1,NSD2,NCOA2,ATXN7,SUPT20H,KAT2B,MSL1,CCND1,RBBP4,SMARCE1,KDM5A,EP300,RUVBL1,KDM1A,SMARCC1,SETD1B,ARID1A,KMT2D,GATAD2A,MTA3,UTY,HDAC2,SETD3,MEAF6,SUZ12,GATAD2B,MBIP,SMARCC2,E…
REACTOME_LONG_TERM_POTENTIATION	21	0.663654	1.49383	0.0112474	0.0365583	779	tags=33%, list=3%, signal=34%	ERBB4,GRIA1,GRIA2,CAMK2D,CALM1,DLG1,CAMK2G
REACTOME_NITRIC_OXIDE_STIMULATES_GUANYLATE_CYCLASE	21	0.659806	1.49381	0.00510725	0.0362464	1078	tags=24%, list=4%, signal=25%	PRKG1,PDE5A,PDE1A,KCNMA1,GUCY1A1
REACTOME_COPI_MEDIATED_ANTEROGRADE_TRANSPORT	93	0.593124	1.49187	0	0.0370739	5241	tags=54%, list=20%, signal=67%	CD55,SPTAN1,ANK3,SPTBN1,COG5,USO1,DYNC1I2,TUBB6,TUBA1A,DYNC1H1,DYNC1LI1,COPB1,CAPZA1,GBF1,COPA,RAB1A,ARFGAP3,DYNC1LI2,GOLGB1,GOLGA2,COPB2,ACTR10,CAPZA2,CD59,TUBA1B,KDELR2,ARF4,COG6,DCTN4,TUBA1C,TMED9,KDELR3,COG7,GOSR2,DCTN2,NAPG,DYNLL1,NSF,COPG2,TMED7,TMED10,COPG1,COG3,COG2,TMED3,GOSR1,DCTN1,NAPA,COPZ2,KDELR1
REACTOME_ERCC6_CSB_AND_EHMT2_G9A_POSITIVELY_REGULATE_RRNA_EXPRESSION	16	0.679301	1.48961	0.0156087	0.0381032	5575	tags=69%, list=22%, signal=88%	CHD4,RBBP4,GATAD2A,MTA3,HDAC2,GATAD2B,CBX3,TTF1,ERCC6,RBBP7,EHMT2
REACTOME_VASOPRESSIN_REGULATES_RENAL_WATER_HOMEOSTASIS_VIA_AQUAPORINS	36	0.627359	1.48783	0.00401606	0.0386861	5715	tags=53%, list=22%, signal=68%	AQP1,GNAS,MYO5B,GNG12,ADCY9,RAB11A,GNB4,ADCY2,GNB1,RAB11FIP2,GNG5,PRKAR2A,GNB5,PRKAR1B,PRKACA,PRKACB,ADCY7,ADCY5,GNG10
REACTOME_INSULIN_PROCESSING	26	0.642201	1.48553	0.00404858	0.0396927	6413	tags=65%, list=25%, signal=87%	CPE,EXOC1,EXOC6,EXOC4,KIF5B,VAMP2,EXOC2,ERO1B,SLC30A7,SLC30A8,MYO5A,SLC30A5,EXOC5,SLC30A6,PCSK1,KIF5A,EXOC7
REACTOME_ER_TO_GOLGI_ANTEROGRADE_TRANSPORT	146	0.583051	1.48522	0	0.0395363	6013	tags=55%, list=23%, signal=71%	GRIA1,CD55,SPTAN1,ANK3,SEC31A,SPTBN1,COG5,SCFD1,USO1,DYNC1I2,TUBB6,TUBA1A,PPP6R3,DYNC1H1,DYNC1LI1,SEC24D,SEC22A,COPB1,TFG,SEC24B,CAPZA1,GBF1,SEC13,COPA,MIA3,RAB1A,ARFGAP3,SEC23A,DYNC1LI2,GOLGB1,GOLGA2,COPB2,STX17,ACTR10,CAPZA2,CD59,TUBA1B,KDELR2,ARF4,SEC22C,COG6,DCTN4,MIA2,TUBA1C,TMED9,LMAN1,KDELR3,COG7,GOSR2,DCTN2,NAPG,PPP6C,MCFD2,TRAPPC6B,SEC23IP,DYNLL1,SEC22B,CTSZ,TRAPPC10,NSF,COPG2,TMED7,TMED…
REACTOME_NEGATIVE_REGULATION_OF_MET_ACTIVITY	21	0.657293	1.48468	0.011236	0.0395411	6536	tags=76%, list=25%, signal=102%	MET,EPS15,PTPRJ,STAM2,LRIG1,USP8,CBL,RPS27A,STAM,PTPN2,UBA52,HGF,UBC,SH3KBP1,UBB,GRB2
REACTOME_DOWNREGULATION_OF_ERBB2_SIGNALING	29	0.634925	1.48435	0.00609137	0.0393883	4593	tags=48%, list=18%, signal=59%	ERBB4,AKT3,ERBIN,CUL5,ERBB2,PTPN12,HSP90AA1,RNF41,USP8,RPS27A,UBA52,NRG1,CDC37,UBC
REACTOME_DEADENYLATION_OF_MRNA	25	0.650912	1.48365	0.00607903	0.039493	7811	tags=80%, list=30%, signal=115%	PAN3,CNOT2,TUT4,PABPC1,EIF4A2,CNOT7,CNOT4,EIF4A1,TUT7,CNOT10,CNOT6L,EIF4E,EIF4B,CNOT6,PARN,CNOT1,CNOT9,CNOT11,EIF4G1,PAIP1
REACTOME_POSITIVE_EPIGENETIC_REGULATION_OF_RRNA_EXPRESSION	46	0.610897	1.48178	0.00200803	0.0403461	5575	tags=59%, list=22%, signal=75%	SF3B1,ACTB,TAF1D,GSK3B,MYO1C,CHD4,TAF1B,KAT2B,RBBP4,EP300,SMARCA5,POLR1C,GATAD2A,MTA3,DDX21,HDAC2,GATAD2B,CBX3,BAZ1B,TBP,DEK,POLR2L,TTF1,ERCC6,RBBP7,POLR1D,EHMT2
REACTOME_MAP2K_AND_MAPK_ACTIVATION	37	0.622455	1.4816	0.00402414	0.0401339	6001	tags=51%, list=23%, signal=67%	FN1,IQGAP1,ACTB,ACTG1,MARK3,MAPK1,BRAF,KSR1,RAP1B,VCL,RAF1,KRAS,YWHAB,RAP1A,TLN1,WDR83,PEBP1,ARAF,MAP2K1
REACTOME_SYNTHESIS_OF_ACTIVE_UBIQUITIN_ROLES_OF_E1_AND_E2_ENZYMES	30	0.6282	1.47954	0.00908174	0.0409596	7365	tags=77%, list=29%, signal=107%	UBE2B,UBE2Q2,UBE2E3,UBA6,USP9X,UBE2G2,UCHL3,UBE2D2,UBE2E1,RPS27A,UBE2Z,UBA52,UBE2G1,USP7,UBC,UBE2W,UBB,USP5,UBA1,OTULIN,UBE2A,UBE2D1,UBE2K
REACTOME_SIGNALING_BY_RECEPTOR_TYROSINE_KINASES	478	0.561181	1.4793	0	0.0407142	5154	tags=40%, list=20%, signal=49%	COL1A2,FN1,MEF2A,COL3A1,SPARC,ERBB4,COL1A1,PDGFRB,ITGA3,COL5A2,COL4A2,COL4A1,RASA1,ID4,AKT3,FGF1,MEF2C,NEDD4,THBS2,TPH1,GAB2,COL6A2,AXL,ABI2,THBS1,PTPRK,TCF12,PDGFC,PDGFRA,COL6A1,LAMA2,ITGAV,COL4A5,PTK2,ROCK2,TNS3,SHB,CALM1,ITGB1,RBFOX2,COL27A1,FGFR1,ACTB,COL5A1,ACTG1,ANOS1,PDGFD,FER,MET,DOCK7,RICTOR,PAK3,CTNNA1,PRKCA,DNM3,ID3,WWOX,KIDINS220,FOS,MAP2K5,ID2,NGF,EPS15,CXCL12,HNRNPH1,HSPB1,SOS1,MAPK…
REACTOME_SIGNALING_BY_FGFR1_IN_DISEASE	33	0.626649	1.47858	0.00503525	0.0408043	6536	tags=67%, list=25%, signal=89%	FGF1,GAB2,LRRFIP1,FGFR1,ZMYM2,SOS1,CPSF6,STAT1,STAT5B,GAB1,CUX1,FRS2,FGFR1OP2,KRAS,FGF9,MYO18A,PIK3CA,BAG4,CNTRL,BCR,PLCG1,GRB2
REACTOME_TRANSPORT_TO_THE_GOLGI_AND_SUBSEQUENT_MODIFICATION	173	0.571662	1.47626	0	0.0419115	6013	tags=52%, list=23%, signal=67%	GRIA1,CD55,SPTAN1,ANK3,MGAT4C,SEC31A,SPTBN1,COG5,SCFD1,USO1,DYNC1I2,TUBB6,MAN2A1,TUBA1A,PPP6R3,DYNC1H1,DYNC1LI1,SEC24D,SEC22A,MAN1A2,COPB1,TFG,SEC24B,CAPZA1,GBF1,SEC13,COPA,MIA3,MAN1A1,RAB1A,ST3GAL4,ARFGAP3,SEC23A,DYNC1LI2,GOLGB1,GOLGA2,COPB2,STX17,ACTR10,CAPZA2,CD59,TUBA1B,ST6GAL1,B4GALT1,KDELR2,ARF4,SEC22C,COG6,DCTN4,MIA2,TUBA1C,B4GALT5,TMED9,LMAN1,KDELR3,COG7,GOSR2,DCTN2,NAPG,PPP6C,MCFD2,TRAPP…
REACTOME_TRANSCRIPTIONAL_REGULATION_BY_VENTX	39	0.611419	1.47625	0.00200602	0.0415866	6989	tags=59%, list=27%, signal=81%	TNRC6C,ANAPC5,TNRC6B,CDC27,AGO3,TNRC6A,CDC16,ANAPC4,NFKB1,AGO4,CCND1,TP53,UBE2E1,EHMT2,ANAPC1,EHMT1,ANAPC7,TCF7L2,CDKN2A,AGO1,ANAPC10,CTNNB1,UBE2D1
REACTOME_ACTIVATION_OF_MATRIX_METALLOPROTEINASES	19	0.656332	1.47345	0.0174359	0.0427945	2100	tags=26%, list=8%, signal=29%	TIMP1,MMP16,TIMP2,MMP2,MMP24
REACTOME_DNA_DAMAGE_RECOGNITION_IN_GG_NER	38	0.608319	1.47284	0.00301205	0.0428659	7113	tags=79%, list=28%, signal=109%	ACTB,CUL4A,RUVBL1,YY1,RAD23B,COPS6,COPS2,DDB1,RPS27A,INO80,UBA52,DDB2,UBC,PARP2,COPS8,COPS5,RBX1,CUL4B,INO80E,INO80C,NFRKB,INO80B,ACTL6A,UBB,COPS4,INO80D,MCRS1,PARP1,RAD23A,XPC
REACTOME_RECRUITMENT_OF_MITOTIC_CENTROSOME_PROTEINS_AND_COMPLEXES	78	0.590634	1.46994	0	0.0441296	7921	tags=68%, list=31%, signal=98%	AKAP9,PAFAH1B1,DYNC1I2,TUBA1A,PCM1,DYNC1H1,SDCCAG8,NDE1,TUBGCP3,OFD1,CEP290,NME7,CLASP1,HSP90AA1,CEP63,CEP192,CCP110,CEP57,TUBG2,TUBB,HAUS7,CDK11B,CEP164,CKAP5,TUBGCP5,NEDD1,DCTN2,CSNK1E,DYNLL1,ALMS1,PRKACA,SFI1,CEP78,CEP135,DCTN1,CNTRL,CSNK1D,CDK5RAP2,TUBB4B,CEP152,HAUS1,CENPJ,MZT1,CDK11A,CEP70,SSNA1,MZT2A,HAUS8,CEP76,ACTR1A,YWHAG,TUBGCP4,HAUS6
REACTOME_FGFR1_MUTANT_RECEPTOR_ACTIVATION	26	0.634281	1.46897	0.00707786	0.0444012	5680	tags=62%, list=22%, signal=79%	FGF1,GAB2,LRRFIP1,FGFR1,ZMYM2,CPSF6,STAT1,STAT5B,CUX1,FGFR1OP2,FGF9,MYO18A,PIK3CA,BAG4,CNTRL,BCR
REACTOME_DISEASES_OF_GLYCOSYLATION	135	0.575099	1.46755	0	0.0449532	5778	tags=43%, list=22%, signal=55%	VCAN,GPC6,OGN,EXT1,ADAMTS8,BGN,ACAN,THBS2,THBS1,HSPG2,ADAMTS10,FMOD,NOTCH2,SDC2,ADAMTS6,NOTCH3,GFPT1,PRELP,GPC3,SEMA5A,CSPG4,DCN,PAPSS2,ADAMTS2,ADAMTS12,MOGS,GALNT3,LUM,DAG1,ADAMTS3,PMM2,B4GALT1,ADAMTS7,HEXB,OMD,POMT1,ST3GAL3,SDC4,SLC26A2,ADAMTS17,ALG13,DHDDS,ADAMTSL1,EXT2,B3GLCT,ALG14,GALT,CTSA,C1GALT1,B3GAT3,HEXA,GPC1,GNE,DPM3,PGM1,C1GALT1C1,GLB1,ALG9
REACTOME_GLYCOGEN_SYNTHESIS	15	0.677521	1.4646	0.0208333	0.0463511	5999	tags=73%, list=23%, signal=96%	UGP2,PPP1R3C,PGM2L1,GBE1,RPS27A,UBA52,UBC,GYG1,PGM2,PGM1,UBB
REACTOME_SIGNALING_BY_RHO_GTPASES	379	0.557504	1.46457	0	0.046025	4567	tags=37%, list=18%, signal=45%	MYH10,MYH11,DLC1,KALRN,NDEL1,DIAPH3,DAAM1,MYH9,MYLK,CLASP2,TRIO,ARHGAP21,ABI2,ARHGEF10,ARHGAP12,ITSN1,PTK2,ROCK2,DIAPH2,A2M,MYO9A,IQGAP1,PAFAH1B1,CALM1,MYL6,ITGB1,CTTN,DYNC1I2,KTN1,ACTB,PKN2,ACTG1,TUBB6,YWHAZ,ARHGEF2,PAK3,CTNNA1,PRKCA,ARHGAP22,CENPP,SRGAP2,WIPF1,TUBA1A,ARHGAP24,SOS1,ARHGEF12,MAPK14,DYNC1H1,ABI1,CYFIP1,ACTR2,PPP1R12B,STARD13,DYNC1LI1,SOS2,CENPC,MYL9,NCKAP1,PPP1R12A,MYO9B,FMNL3,ARH…
REACTOME_MAP3K8_TPL2_DEPENDENT_MAPK1_3_ACTIVATION	16	0.669404	1.46336	0.024948	0.0466408	6185	tags=81%, list=24%, signal=107%	NFKB1,MAP2K4,CUL1,FBXW11,BTRC,RPS27A,SKP1,UBA52,UBC,IKBKB,UBB,MAP2K1,MAP3K8
REACTOME_MITOTIC_PROPHASE	82	0.583547	1.46331	0	0.0463537	8400	tags=76%, list=33%, signal=112%	NEK7,LMNA,USO1,RB1,PRKCA,RAB2A,TPR,SEC13,BLZF1,RAB1A,NEK6,MAPK1,NUP160,NUP107,GOLGA2,NUP54,SMC4,NUP88,NUP43,NUP93,VRK2,NUP133,RANBP2,NUP188,GORASP2,NUP42,LPIN2,LPIN3,NUP214,NUP85,NUP58,LPIN1,BANF1,PPP2CA,NUP50,NCAPD3,ARPP19,KMT5A,CCNB2,SMC2,TMPO,SEH1L,SET,EMD,NUP37,LEMD2,NUP98,NDC1,NUP153,PPP2R2D,NEK9,NUMA1,CNEP1R1,ENSA,NUP155,MCPH1,PPP2CB,NCAPG2,MASTL,MAPK3,AAAS,PPP2R1B
REACTOME_NR1H3_NR1H2_REGULATE_GENE_EXPRESSION_LINKED_TO_CHOLESTEROL_TRANSPORT_AND_EFFLUX	35	0.613978	1.46272	0.0040201	0.0464097	7776	tags=60%, list=30%, signal=86%	TBL1XR1,TNRC6C,TNRC6B,AGO3,NCOR1,TNRC6A,NCOA1,NCOR2,AGO4,EP300,KDM1A,GPS2,TBL1X,AGO2,HDAC3,KDM1B,AGO1,KDM4A,ABCA1,ARL4C,RXRB
REACTOME_RAS_ACTIVATION_UPON_CA2_INFLUX_THROUGH_NMDA_RECEPTOR	18	0.654658	1.46178	0.0217617	0.046866	4260	tags=39%, list=17%, signal=47%	CAMK2D,CALM1,DLG1,CAMK2G,DLG2,KRAS,LRRC7
REACTOME_RRNA_PROCESSING	200	0.564224	1.46034	0	0.0475363	7825	tags=67%, list=30%, signal=96%	RPLP1,RPL41,RPL10,RPS21,RPS25,MTREX,RPL13A,RPS27L,RPL37A,RIOK3,RPS24,FAU,RPS23,RPLP2,RPS11,RPL23A,RPL30,DIS3,GNL3,RPS18,RPS27,RPL11,RPL28,RPL27A,MPHOSPH10,RPL31,RPL8,RPL14,RPS14,RPP38,DDX21,RPL35A,RPL13,RPL7A,RPL10A,RPL37,WDR43,RPL18,RPL24,RPL26,RPS28,RPL5,RPL34,MTERF4,WDR75,RPL36,RPL32,RPS6,RPL38,RPS16,HEATR1,RPL15,RPL19,RPL36A,RPS27A,TFB1M,EXOSC3,EXOSC1,RPS10,RPL12,RPL35,KRR1,RPL9,RPL23,WDR46,R…
REACTOME_HCMV_EARLY_EVENTS	71	0.588533	1.46021	0.001	0.0472794	6806	tags=63%, list=26%, signal=86%	TBL1XR1,ITGB1,DYNC1I2,TUBB6,TUBA1A,DYNC1H1,DYNC1LI1,NCOR1,TPR,NCOR2,SEC13,CREB1,NFKB1,PML,NUP160,NUP107,DYNC1LI2,RBBP4,NUP54,TUBA1B,NUP88,NUP43,TUBA1C,NUP93,SUZ12,NUP133,GPS2,RANBP2,NUP188,TBL1X,NUP42,DYNLL1,NUP214,NUP85,NUP58,EED,NUP50,HDAC3,RBBP7,SEH1L,TUBB4B,NUP37,NUP98,NDC1,NUP153
REACTOME_FORMATION_OF_INCISION_COMPLEX_IN_GG_NER	43	0.60224	1.45949	0.00100908	0.0473626	7336	tags=70%, list=29%, signal=97%	RNF111,CCNH,MNAT1,CUL4A,XPA,RPA3,PIAS1,USP45,RAD23B,ERCC1,DDB1,RPS27A,PIAS3,UBA52,DDB2,UBC,PARP2,ERCC4,SUMO2,ERCC5,GTF2H5,RBX1,CUL4B,ERCC3,CDK7,UBB,PARP1,RAD23A,XPC,UBE2I
REACTOME_DEADENYLATION_DEPENDENT_MRNA_DECAY	56	0.594946	1.4588	0	0.0475148	7811	tags=70%, list=30%, signal=100%	PAN3,TTC37,CNOT2,TUT4,PABPC1,DDX6,EIF4A2,XRN1,DCP1A,CNOT7,DIS3,CNOT4,EIF4A1,DCP2,TUT7,CNOT10,CNOT6L,EIF4E,LSM7,EXOSC3,EXOSC1,HBS1L,EXOSC8,EIF4B,WDR61,CNOT6,PARN,PATL1,CNOT1,CNOT9,DCP1B,LSM5,CNOT11,LSM3,EXOSC7,EXOSC5,EIF4G1,EXOSC6,PAIP1
REACTOME_DNA_DOUBLE_STRAND_BREAK_RESPONSE	43	0.598556	1.45845	0.0060241	0.0474292	7336	tags=70%, list=29%, signal=97%	RAD50,BABAM2,EYA3,NBN,MAPK8,NSD2,RNF168,UIMC1,ATM,SMARCA5,TP53,ABL1,MRE11,RPS27A,TP53BP1,RNF8,UBA52,BAZ1B,APBB1,HERC2,UBC,KAT5,BRCC3,BABAM1,BARD1,ABRAXAS1,UBB,KDM4A,MDC1,UBE2I
REACTOME_NUCLEAR_PORE_COMPLEX_NPC_DISASSEMBLY	36	0.609669	1.45805	0.00605449	0.0473173	6882	tags=69%, list=27%, signal=95%	NEK7,TPR,SEC13,NEK6,NUP160,NUP107,NUP54,NUP88,NUP43,NUP93,NUP133,RANBP2,NUP188,NUP42,NUP214,NUP85,NUP58,NUP50,CCNB2,SEH1L,NUP37,NUP98,NDC1,NUP153,NEK9
REACTOME_ESTROGEN_DEPENDENT_GENE_EXPRESSION	88	0.581932	1.4562	0.002002	0.0481349	7099	tags=58%, list=28%, signal=80%	DDX5,RUNX1,ERBB4,TNRC6C,FOS,TNRC6B,CXCL12,CREBBP,AGO3,POLR2B,STAG1,TNRC6A,NCOA1,JUN,CTSD,POU2F1,ATF2,AGO4,NCOA2,KAT2B,HSP90AB1,CCND1,HSP90AA1,FOSB,EP300,CXXC5,KDM1A,POLR2A,YY1,GTF2F2,KANK1,CHD1,PTGES3,TBP,KAT5,AGO2,POLR2L,SMC3,GTF2F1,CBFB,POLR2I,ESR1,USF1,JUND,AGO1,SP1,STAG2,GTF2A1,RAD21,GTF2A2,HDAC1
REACTOME_DISEASES_OF_SIGNAL_TRANSDUCTION_BY_GROWTH_FACTOR_RECEPTORS_AND_SECOND_MESSENGERS	367	0.558014	1.4557	0	0.0481079	6001	tags=48%, list=23%, signal=61%	FN1,JAG1,HDAC9,ERBB4,PDGFRB,TBL1XR1,CAMK2D,MAML2,AKT3,FGF1,AKAP9,GAB2,LRRFIP1,NF1,SMAD3,LMNA,PTEN,PDGFRA,IQGAP1,CALM1,ATG7,FGFR1,ACTB,ACTG1,QKI,TGFB1,MET,RICTOR,ZMYM2,MARK3,CAMK2G,SOS1,CREBBP,APC,NCOR1,AP3B1,MIB1,POLR2B,TGFBR1,HDAC7,FZD6,NCOR2,GSK3B,HES1,SMAD2,ERBIN,CPSF6,FZD4,CREB1,PSMF1,CCNC,STAT1,FBXW7,STRN,ERBB2,SPRED1,PTPN12,STAT5B,PSMD5,TENT4A,PSMD1,TNKS,HEYL,GAB1,PSMA3,SMAD4,NR4A1,MAPK1,PA…
REACTOME_SIGNALING_BY_TGF_BETA_RECEPTOR_COMPLEX	71	0.588498	1.45551	0	0.0478792	7177	tags=63%, list=28%, signal=88%	SMAD3,WWTR1,USP15,RNF111,TGFB1,SKIL,NCOR1,SMURF2,TGFBR1,NCOR2,UBE2D3,SMAD2,XPO1,CCNC,PMEPA1,SMURF1,TRIM33,CCNT2,SMAD4,RHOA,USP9X,JUNB,CBL,SERPINE1,PPM1A,SNW1,RPS27A,UCHL5,UBA52,PARD3,UBC,CCNK,CDK8,STRAP,UBB,NEDD8,TFDP2,ZFYVE9,PARP1,PPP1R15A,CDKN2B,SP1,UBE2D1,HDAC1,FKBP1A
REACTOME_SIGNALING_BY_NOTCH	173	0.567729	1.45475	0	0.0480681	5542	tags=46%, list=22%, signal=59%	JAG1,RUNX1,HDAC9,ACTA2,TBL1XR1,WWP2,MAML2,TNRC6C,SMAD3,YWHAZ,NOTCH2,NOTCH3,RAB6A,TNRC6B,CREBBP,AGO3,NCOR1,MIB1,TNRC6A,NUMB,HDAC7,ITCH,JUN,NCOR2,HES1,CREB1,PSMF1,CCNC,STAT1,FBXW7,PLXND1,PRKCI,ST3GAL6,PSMD5,PSMD1,HEYL,PSMA3,AGO4,HDAC8,CUL1,ST3GAL4,KAT2B,MAMLD1,CCND1,EP300,PBX1,ADAM17,ADAM10,APH1B,RBPJ,SEL1L,B4GALT1,PSMA7,TP53,TLE4,HDAC2,ST3GAL3,HDAC5,SNW1,PSMC6,RPS27A,SKP1,PSMA6,PSMB7,TBL1X,HDAC4,E…

### Sheet: DOWN
NAME	SIZE	ES	NES	NOM p-val	FDR q-val	RANK AT MAX	LEADING EDGE	CORE ENRICHMENT
REACTOME_FOXO_MEDIATED_TRANSCRIPTION_OF_CELL_DEATH_GENES	15	-0.376913	-1.35478	0.0980392	0.257553	183	tags=20%, list=1%, signal=20%	BCL6,FOXO1,FOXO3
REACTOME_REGULATION_OF_PYRUVATE_DEHYDROGENASE_PDH_COMPLEX	15	-0.308154	-1.07863	0.275	0.420901	547	tags=13%, list=2%, signal=14%	DLD,PDHX,PDHB,GSTZ1,PDP1,PDHA1,PDP2,DLAT
REACTOME_PD_1_SIGNALING	20	-0.332152	-1.27199	0.0952381	0.274069	17164	tags=100%, list=67%, signal=301%	PTPN6,PDCD1LG2,HLA-DRB1,CSK,CD4,CD274,PTPN11,HLA-DPB1,HLA-DQB1,HLA-DRA,HLA-DQA1,CD3E,HLA-DQB2,HLA-DPA1,HLA-DQA2,CD3D,LCK,CD3G,HLA-DRB5,CD247
REACTOME_CLASS_C_3_METABOTROPIC_GLUTAMATE_PHEROMONE_RECEPTORS_	25	-0.2051	-0.725573	0.888889	0.8801	2853	tags=28%, list=11%, signal=31%	TAS2R13,GRM4,CASR,GRM1,TAS2R5,TAS2R9,GRM7
REACTOME_AMINE_LIGAND_BINDING_RECEPTORS	28	-0.440929	-1.70125	0	0.162908	1118	tags=36%, list=4%, signal=37%	DRD2,HTR1E,HTR2A,CHRM3,ADRA2B,HTR1B,ADRA2C,ADRA1D,ADRA1A,ADRA1B
REACTOME_MECP2_REGULATES_NEURONAL_RECEPTORS_AND_CHANNELS	18	-0.440187	-1.63623	0	0.109029	7	tags=11%, list=0%, signal=11%	OPRK1,GRIN2A,FKBP5
REACTOME_DECTIN_2_FAMILY	21	-0.299478	-1.17931	0.217391	0.327807	18003	tags=100%, list=70%, signal=334%	CLEC4E,MUC4,CLEC4D,MUCL1,MUC7,MUC20
REACTOME_FCGR_ACTIVATION	17	-0.299431	-1.07319	0.4	0.368714	18003	tags=100%, list=70%, signal=334%	FYN,YES1,IGHG4,FCGR1A,SYK,LYN,IGLC3,HCK,FCGR3A,SRC,FCGR2A,FGR,CD3G,IGHG1,IGHG2,IGLC2,CD247
