## Supplementary material for "Single-nucleus Multiomic Analyses Identifies Gene Regulatory Dynamics of Phenotypic Modulation in Human Aneurysmal Aortic Root": Table S15

### Sheet: htkm_cluste_gene
Table S15. Genes whose expression changed as a function of pseudospace inferred by Monocle3.
Gene	Cluster
COL27A1	cluster III
CRISPLD1	cluster III
FGL2	cluster III
SUSD5	cluster III
TRUB1	cluster III
LENG8	cluster III
SLFN13	cluster III
PCYOX1	cluster III
CNTN1	cluster III
PKD1	cluster III
PLS3	cluster III
TMEM116	cluster III
ENPP4	cluster III
P2RY13	cluster III
PCYOX1L	cluster III
HSD17B3	cluster III
AOC3	cluster III
CPE	cluster III
SGCA	cluster III
ENTR1	cluster III
MICALL1	cluster III
LDHA	cluster III
CIRBP	cluster III
SEL1L	cluster III
ZNF316	cluster III
PKM	cluster III
BCAM	cluster III
SPINT2	cluster III
SERPING1	cluster III
GPNMB	cluster III
MTPN	cluster III
HNRNPH3	cluster III
DNER	cluster III
SFRP1	cluster III
RBPMS	cluster III
KCNMA1	cluster III
CD44	cluster III
SOD3	cluster III
SPARCL1	cluster III
PTP4A3	cluster III
HSPB7	cluster III
ZNF207	cluster III
MCAM	cluster III
PMEPA1	cluster III
CLMP	cluster III
PGK1	cluster III
RAMP1	cluster III
GAPDH	cluster III
MRPS6	cluster III
NOTCH2	cluster III
NPR1	cluster III
MIF	cluster III
HEPH	cluster III
SUN2	cluster III
PTGES3L	cluster III
FIBIN	cluster III
LAMA5	cluster III
CTDSPL2	cluster III
FBXL2	cluster III
ZNF334	cluster III
NACA2	cluster III
DDX3Y	cluster III
MFAP4	cluster III
ADAM33	cluster III
GABRR1	cluster III
GASK1B	cluster III
PDLIM7	cluster III
RASL10B	cluster III
MSX1	cluster III
PLIN1	cluster III
MT1X	cluster III
LGR6	cluster III
WFS1	cluster III
GGN	cluster III
ABHD14B	cluster III
LBH	cluster III
PKD2	cluster III
C1S	cluster III
ATP2A2	cluster III
SRRM2	cluster III
LRRC47	cluster III
SPEG	cluster III
EHBP1L1	cluster III
GPC3	cluster III
APOA1	cluster III
ADM5	cluster III
FOXC1	cluster III
TBX6	cluster III
CARD8	cluster III
CD151	cluster III
ERO1A	cluster II
C1QBP	cluster II
UTP11	cluster II
SOCS1	cluster II
RNF208	cluster II
NDUFA1	cluster II
STRC	cluster II
MVP	cluster II
THAP2	cluster II
HNRNPAB	cluster II
SEC61G	cluster II
CHCHD2	cluster II
NHP2	cluster II
EIF1	cluster II
ILK	cluster II
NCS1	cluster II
RAB23	cluster II
PLIN4	cluster II
RAI14	cluster II
MYOZ2	cluster II
BRPF3	cluster II
CHIC1	cluster II
LPP	cluster II
LMO4	cluster II
ASTN2	cluster II
TNNC2	cluster II
FILIP1	cluster II
CPED1	cluster II
ACTG2	cluster II
NR4A2	cluster II
EGFL7	cluster II
ATP5MC2	cluster II
SNRPG	cluster II
RPL34	cluster II
PSMB1	cluster II
SYNPO2	cluster II
RAP1A	cluster II
YWHAH	cluster II
MRPL33	cluster II
OAZ2	cluster II
FAU	cluster II
COX7A2	cluster II
FSTL3	cluster II
ACTN4	cluster II
BTF3	cluster II
TIMP3	cluster II
OSR1	cluster II
RPL6	cluster II
MAP4	cluster II
RPL7	cluster II
DHX34	cluster II
UQCRB	cluster II
PTMA	cluster II
RPS25	cluster II
HCFC1R1	cluster II
ALDH1B1	cluster II
NIBAN1	cluster II
YAP1	cluster II
FABP3	cluster II
FLNC	cluster II
CNN1	cluster II
DNAJB5	cluster II
MYLK	cluster II
CCN5	cluster II
MYL6	cluster II
PACSIN3	cluster II
HSPA1A	cluster II
CCDC69	cluster II
TPM1	cluster II
MYH11	cluster II
MGST3	cluster II
TC2N	cluster II
ZEB1	cluster II
SORBS1	cluster II
ISCA2	cluster II
DPYSL3	cluster II
PHGDH	cluster II
SPON1	cluster II
FILIP1L	cluster II
MAP3K20	cluster II
ACTA2	cluster II
SH3BGRL	cluster II
CFL2	cluster II
CRYAB	cluster II
COX6C	cluster II
TLN1	cluster II
TAGLN	cluster II
CSRP1	cluster II
MICAL3	cluster II
ACTC1	cluster II
PLVAP	cluster II
ACTA1	cluster II
CKB	cluster II
RARRES2	cluster II
SVIL	cluster II
CREB5	cluster II
HYAL2	cluster II
GMEB2	cluster II
EDRF1	cluster II
SLC50A1	cluster II
PGM5	cluster II
HSP90AA1	cluster II
ARHGAP10	cluster II
BAMBI	cluster II
RCAN2	cluster II
CCT3	cluster II
RSBN1	cluster II
ZNF813	cluster II
RNF7	cluster II
DLD	cluster II
NAA38	cluster II
PMM2	cluster II
RCAN1	cluster II
PEPD	cluster II
GABARAP	cluster II
NET1	cluster II
TPM2	cluster II
FOXN3	cluster II
HSPB1	cluster II
TNS1	cluster II
RHOB	cluster II
ZYX	cluster II
MAFF	cluster II
ACTB	cluster II
ADH5	cluster II
HSPB8	cluster II
MYOCD	cluster II
SLMAP	cluster II
PLEKHO1	cluster II
CYB5RL	cluster II
SKP1	cluster II
CASQ2	cluster II
PGM1	cluster II
NEXN	cluster II
NUPR1	cluster II
FTH1	cluster II
SELENOM	cluster II
PYGB	cluster II
MYL9	cluster II
COX7C	cluster II
EGLN2	cluster II
PPP1R12A	cluster II
CSRP2	cluster II
SQSTM1	cluster II
KCMF1	cluster II
ATF4	cluster II
NDUFA3	cluster II
DCUN1D3	cluster II
SRI	cluster II
TBX3	cluster II
PPP1R1A	cluster II
VWA1	cluster II
BAG2	cluster II
ACKR3	cluster II
ATP5ME	cluster II
FOS	cluster II
POLR3F	cluster II
CDKN3	cluster II
GYG1	cluster II
ADRA2C	cluster II
ITGA9	cluster II
NAXE	cluster II
DNAJB4	cluster II
JUN	cluster II
PPP1R12B	cluster II
JPH2	cluster II
FLNA	cluster II
MYOM1	cluster II
MZT2B	cluster II
ESD	cluster II
CRTAP	cluster II
PFN1	cluster II
SRP14	cluster II
FXYD1	cluster II
GNG12	cluster II
EFHD1	cluster II
SNRPN	cluster II
FEZ1	cluster II
GABARAPL2	cluster II
ELOB	cluster II
EIF3K	cluster II
IDH3G	cluster II
BRD3	cluster II
PI16	cluster II
GADD45B	cluster II
ATP5MG	cluster II
RPS14	cluster II
RPL5	cluster II
RPP21	cluster II
MRPL54	cluster II
RPL18A	cluster II
RPLP1	cluster II
SPATS2L	cluster II
ATP5MD	cluster II
RAMP2	cluster II
BTG2	cluster II
PITX1	cluster II
APOD	cluster II
MRFAP1	cluster II
RPL22	cluster II
RPL36AL	cluster II
RPL14	cluster II
PALLD	cluster II
RPL9	cluster II
RPS5	cluster II
NDUFA4	cluster II
HMGN4	cluster II
MSRB2	cluster II
CSDE1	cluster II
ENAH	cluster II
RASGRP2	cluster II
INPP5A	cluster II
RPS13	cluster II
PRPF8	cluster II
PPM1G	cluster II
TRMT112	cluster II
DLG2	cluster II
NACA	cluster II
CALD1	cluster II
POLR2I	cluster II
FCGBP	cluster II
MAPT	cluster II
DENND1C	cluster II
NDUFC2	cluster II
PIGU	cluster II
MUSTN1	cluster II
PRKCB	cluster II
DES	cluster II
RASSF3	cluster II
NR4A1	cluster II
COMMD6	cluster II
COX4I1	cluster II
CCT7	cluster II
PET100	cluster II
CUX1	cluster II
SBDS	cluster II
COX6A1	cluster II
SARNP	cluster II
TSEN2	cluster II
ADCY9	cluster II
STK17A	cluster II
PDLIM1	cluster II
RGS5	cluster II
CDC42EP3	cluster II
LMOD1	cluster II
ACTN1	cluster II
C1orf122	cluster II
MRGPRF	cluster II
TWSG1	cluster II
DRD4	cluster II
RTL8B	cluster II
SOD1	cluster II
GSTP1	cluster II
UBLCP1	cluster II
C11orf96	cluster II
ADCY5	cluster II
HSPB6	cluster II
PRUNE2	cluster II
TES	cluster II
C20orf204	cluster II
BMT2	cluster II
CES1	cluster II
POMC	cluster II
CLIC4	cluster II
SCX	cluster II
SMTN	cluster II
ARID5A	cluster II
NBL1	cluster II
HSD17B10	cluster II
VIM	cluster II
RYR2	cluster II
SCRG1	cluster II
ITGA7	cluster II
ATP1A2	cluster II
FTL	cluster II
SLC22A3	cluster II
NT5DC3	cluster II
DSTN	cluster II
ST6GAL2	cluster II
ACTN2	cluster II
EIF4G2	cluster II
LDOC1	cluster II
S100A10	cluster II
UBC	cluster II
KCNA5	cluster II
DUSP1	cluster II
TXNRD1	cluster II
C12orf75	cluster II
MEDAG	cluster II
SGMS2	cluster II
ACYP2	cluster II
NOS3	cluster II
RABAC1	cluster II
SDC4	cluster II
ABCG2	cluster II
RERE	cluster II
MIF4GD	cluster II
CYBRD1	cluster II
PBXIP1	cluster II
NNMT	cluster II
PPP1R14B	cluster II
SHPRH	cluster II
FUT11	cluster VI
SPTBN4	cluster VI
FSD1L	cluster VI
POLR2L	cluster VI
GNG11	cluster VI
BSCL2	cluster VI
TMSB10	cluster VI
NPC2	cluster VI
GSN	cluster VI
B2M	cluster VI
APOL6	cluster VI
PLA2G4A	cluster VI
HLA-B	cluster VI
HLA-C	cluster VI
MMP23B	cluster VI
INMT	cluster VI
HLA-DRA	cluster VI
ADGRF5	cluster VI
GLIS1	cluster VI
PTPN22	cluster VI
CLDN11	cluster VI
CRISPLD2	cluster VI
CD84	cluster VI
CD276	cluster VI
NBR1	cluster VI
ZNFX1	cluster VI
HACD2	cluster VI
SARDH	cluster VI
PLXND1	cluster VI
FHL2	cluster VI
LY86	cluster VI
PLPPR4	cluster VI
HLA-DQB1	cluster VI
SFRP4	cluster VI
TBXAS1	cluster VI
CD48	cluster VI
CYTH4	cluster VI
MT-CO1	cluster VI
FCGR1B	cluster VI
ENTPD6	cluster VI
FERMT3	cluster VI
APOE	cluster VI
FSCN1	cluster VI
MT-CO3	cluster VI
MS4A6A	cluster VI
SPTBN1	cluster VI
HIC1	cluster VI
SLCO2B1	cluster VI
ARHGAP15	cluster VI
MARCKS	cluster VI
ADGRA2	cluster VI
GGT5	cluster VI
FCGR3A	cluster VI
RASSF2	cluster VI
IL33	cluster VI
SLIT3	cluster VI
MATN2	cluster VI
SPON2	cluster VI
ST8SIA4	cluster VI
HLF	cluster VI
FHL1	cluster VI
S100A11	cluster VI
CYFIP2	cluster VI
GOLGA3	cluster VI
TNFRSF12A	cluster VI
S100A4	cluster VI
GUK1	cluster VI
SSR2	cluster VI
SARM1	cluster VI
AP2S1	cluster VI
CD74	cluster VI
CCL2	cluster VI
C1QC	cluster VI
HLA-DPB1	cluster VI
PLEK	cluster VI
MRC1	cluster VI
TYROBP	cluster VI
MPEG1	cluster VI
TMEM119	cluster VI
MSR1	cluster VI
CNP	cluster VI
FCER1G	cluster VI
MAF	cluster VI
C10orf143	cluster VI
CALM1	cluster VI
SIGLEC1	cluster VI
TYMP	cluster VI
SAMHD1	cluster VI
TXNIP	cluster VI
FCGR1A	cluster VI
FYB1	cluster VI
MT2A	cluster VI
RGS19	cluster VI
SYNJ2BP	cluster VI
PLAAT4	cluster VI
HLA-DPA1	cluster VI
LAPTM5	cluster VI
TPSB2	cluster VI
EPAS1	cluster VI
FCGR2A	cluster VI
GZMK	cluster VI
HLA-DRB1	cluster VI
HLA-DQA1	cluster VI
PARM1	cluster VI
RAC2	cluster VI
IFI30	cluster VI
LUM	cluster VI
ADCY7	cluster VI
C1R	cluster VI
ZNHIT1	cluster VI
TMEM59	cluster VI
ARPC3	cluster VI
KLF2	cluster VI
GNB2	cluster VI
S100A13	cluster VI
MAZ	cluster VI
RPS19BP1	cluster VI
REX1BD	cluster VI
PATZ1	cluster VI
CCDC80	cluster VI
LST1	cluster VI
ADAP2	cluster VI
TCEAL1	cluster VI
CSF1R	cluster VI
C1QB	cluster VI
TMSB4X	cluster VI
MS4A7	cluster VI
BCAT1	cluster VI
PLTP	cluster VI
BST2	cluster VI
TMEM176B	cluster VI
PODN	cluster VI
C1QA	cluster VI
CPA3	cluster VI
SELENOP	cluster VI
HECTD1	cluster VI
CD248	cluster VI
CTSG	cluster VI
AKAP12	cluster VI
GPR34	cluster VI
FOLR2	cluster VI
HLA-DMB	cluster VI
F13A1	cluster VI
CEP192	cluster VI
LCP2	cluster VI
RPL12	cluster VI
RPS11	cluster VI
RPL28	cluster VI
TPT1	cluster VI
HLA-DRB5	cluster VI
CORO1A	cluster VI
CD14	cluster VI
CPVL	cluster VI
STAB1	cluster VI
AZIN2	cluster VI
PRELID1	cluster VI
RPS9	cluster VI
INTS1	cluster VI
CLTC	cluster VI
PPDPF	cluster VI
KHK	cluster VI
RAB34	cluster VI
WDR73	cluster VI
CMPK2	cluster V
ZNF512	cluster V
ALKBH7	cluster V
EEF1G	cluster V
RPS28	cluster V
NDUFB2	cluster V
UBA52	cluster V
ADAM28	cluster V
CLIC1	cluster V
DNM2	cluster V
RPL15	cluster V
RPL27A	cluster V
RPSA	cluster V
HDLBP	cluster V
C9orf64	cluster V
RPL39	cluster V
ARPC5	cluster V
CCDC146	cluster V
CCDC102A	cluster V
RNASE1	cluster V
RPS4X	cluster V
HLA-DMA	cluster V
RAB13	cluster V
C3	cluster V
ALDH1A1	cluster V
DCN	cluster V
PLCB2	cluster V
VAMP8	cluster V
NAP1L1	cluster V
PLPP3	cluster V
RGL1	cluster V
ZMYND11	cluster V
CERS6	cluster V
HNRNPA1	cluster V
CD247	cluster V
GLIPR1	cluster V
PPIA	cluster V
NDUFC1	cluster V
RPS18	cluster V
ANXA6	cluster V
UQCRH	cluster V
CIITA	cluster V
GPX4	cluster V
BIRC2	cluster V
RPS23	cluster V
EIF5A	cluster V
FBXO6	cluster V
RPS15	cluster V
RPS15A	cluster V
RPL7A	cluster V
S100A6	cluster V
IGFBP4	cluster V
EIF4B	cluster V
RPL13A	cluster V
RPS19	cluster V
RPS17	cluster V
TOMM7	cluster V
SIAH1	cluster V
ADAL	cluster V
RPS12	cluster V
SPI1	cluster V
TNXB	cluster V
ALOX5AP	cluster V
RPS26	cluster V
RPL30	cluster V
RPS6	cluster V
UQCR11	cluster V
C12orf57	cluster V
RPL3	cluster V
RPS2	cluster V
RPL23	cluster V
RPS29	cluster V
C7	cluster V
HES4	cluster V
H1FX	cluster V
RPL35	cluster V
ADPRH	cluster V
TJP1	cluster V
MT1E	cluster V
RRAD	cluster V
CFL1	cluster V
MSRB3	cluster V
OST4	cluster V
RPS27	cluster V
RPS24	cluster V
IRF1	cluster V
INO80C	cluster V
PLA2G2A	cluster V
KANK2	cluster V
CLTA	cluster V
RPLP2	cluster V
RPL10	cluster V
COX6B1	cluster V
DPT	cluster V
RPL27	cluster V
IL32	cluster V
IL6	cluster V
PTGDS	cluster V
FAIM2	cluster V
RPL4	cluster V
IFITM1	cluster V
TGM2	cluster V
TRPC4	cluster V
SIGIRR	cluster V
COX14	cluster V
GYPC	cluster V
JUNB	cluster V
SPOCD1	cluster V
PXDC1	cluster V
THOP1	cluster V
RGS3	cluster V
FAM3B	cluster V
PFDN5	cluster V
EFCC1	cluster V
ABCF1	cluster V
RPL8	cluster V
FBLN1	cluster V
TMA7	cluster V
COX8A	cluster V
MDFI	cluster V
ITGA5	cluster V
UQCRQ	cluster V
UBB	cluster V
RPS6KA4	cluster V
RNH1	cluster V
LGALS1	cluster V
PPP1R14A	cluster V
C4orf3	cluster V
SELENOW	cluster V
AP2M1	cluster V
LAMTOR3	cluster V
GADD45GIP1	cluster V
RPS7	cluster V
DDB1	cluster V
RPS8	cluster V
NXN	cluster V
IFI27	cluster V
RPL38	cluster V
RPL36A	cluster V
YWHAG	cluster V
SLC25A3	cluster V
CFD	cluster V
TMEM229B	cluster V
VWF	cluster V
ROR2	cluster V
SERPINF1	cluster V
CENPW	cluster V
CLEC14A	cluster V
CSRNP1	cluster V
ARL2BP	cluster V
RPS21	cluster V
MICOS13	cluster V
ANKRD11	cluster V
SOD2	cluster V
COPS9	cluster V
RPL29	cluster V
RPL21	cluster V
RPS27A	cluster V
RPS4Y1	cluster V
ZBTB20	cluster V
PPP1R9A	cluster V
RPL37	cluster V
CCT4	cluster V
CHURC1	cluster V
RACK1	cluster V
EEF1A1	cluster V
CAVIN1	cluster V
RPL23A	cluster V
RPL17	cluster V
RPL11	cluster V
RPL13	cluster V
TCEAL4	cluster V
RPL36	cluster V
RPL19	cluster V
PABPC1	cluster V
RPL18	cluster V
RPS10	cluster V
RPL31	cluster V
RPS16	cluster V
RPL37A	cluster V
RPS3	cluster V
RPL24	cluster V
EEF1B2	cluster V
RPS20	cluster V
RPL41	cluster V
RPL10A	cluster V
YBX1	cluster V
CEBPD	cluster V
RALBP1	cluster V
RPL26	cluster V
RPL35A	cluster V
RPL32	cluster V
CBR1	cluster V
EEF2	cluster V
SLC25A6	cluster V
TESC	cluster V
MTSS1	cluster V
PDCL3	cluster V
RPS3A	cluster V
PRDX2	cluster V
TMEM35B	cluster V
AP1G2	cluster V
ANAPC10	cluster V
PHPT1	cluster V
ARPC4	cluster V
RNASEK	cluster V
MRPL19	cluster V
CTDP1	cluster V
SERF2	cluster V
SUSD4	cluster V
ZNF503	cluster I
MT-ATP6	cluster I
PELI1	cluster I
MT-ND1	cluster I
SEPTIN1	cluster I
IFITM3	cluster I
HLA-E	cluster I
PCOLCE	cluster I
EMP1	cluster I
ID1	cluster I
CST3	cluster I
CTSA	cluster I
INHBA	cluster I
LASP1	cluster I
NT5DC2	cluster I
ANTXR1	cluster I
STAT1	cluster I
SYTL2	cluster I
TUSC3	cluster I
FBLN2	cluster I
HTR2B	cluster I
GUCY1A2	cluster I
AGT	cluster I
EPB41L4A	cluster I
NPY1R	cluster I
LAMC3	cluster I
PLAC9	cluster I
COLEC11	cluster I
SLC16A12	cluster I
CD4	cluster I
CD180	cluster I
TPPP3	cluster I
CRLF1	cluster I
KRT18	cluster I
ADH1B	cluster I
LY6E	cluster I
ASPN	cluster I
POSTN	cluster I
ST6GALNAC6	cluster I
ITGBL1	cluster I
SLC2A10	cluster I
IFI6	cluster I
ECM1	cluster I
HLA-DOA	cluster I
ITLN1	cluster I
HTR7	cluster I
NR2F2	cluster I
KRT80	cluster I
RUFY3	cluster I
ARHGDIB	cluster I
F2R	cluster I
OGN	cluster I
AKR1C2	cluster I
PDGFRB	cluster I
UACA	cluster I
SMOC1	cluster I
SESN3	cluster I
LRRC32	cluster I
FOXS1	cluster I
ECRG4	cluster I
KRT7	cluster I
TRPV2	cluster I
ISG15	cluster I
DNASE2	cluster I
IGFBP6	cluster I
THY1	cluster I
TBC1D3L	cluster I
B4GALT2	cluster I
PRKAR1B	cluster I
NUDT4	cluster I
HES1	cluster I
PPIB	cluster I
SUGCT	cluster I
CD99	cluster I
ARPC1B	cluster I
TMED9	cluster I
TINAGL1	cluster I
UBE2Z	cluster I
HEXB	cluster I
FUBP1	cluster I
ENPP5	cluster I
EPS8	cluster I
CHPF	cluster I
COL6A2	cluster I
PLA2R1	cluster I
DKK3	cluster I
MT-ND5	cluster I
ANXA1	cluster I
IL13RA2	cluster I
EDIL3	cluster I
EPHA4	cluster I
P4HB	cluster I
COL5A2	cluster I
ACAN	cluster I
HMCN1	cluster I
LTBP1	cluster I
FMO2	cluster I
SOST	cluster I
COL6A1	cluster I
TSPO	cluster I
COL6A3	cluster I
GLS2	cluster I
SLPI	cluster I
FAP	cluster I
BSG	cluster I
CTSF	cluster I
COMP	cluster I
CLEC18A	cluster I
NRGN	cluster I
CYTL1	cluster I
ANOS1	cluster I
COL1A2	cluster I
PLXDC2	cluster I
ECM2	cluster I
THBS2	cluster I
VCAM1	cluster I
ISLR	cluster I
ADIRF	cluster I
PDGFD	cluster I
SLC14A1	cluster I
FKBP10	cluster I
GAS6	cluster I
TM4SF1	cluster I
HAPLN3	cluster I
COL8A1	cluster I
GPX3	cluster I
ATP2A3	cluster I
LTBP4	cluster I
LTBP2	cluster I
LRP1	cluster I
FXYD5	cluster I
LAMB2	cluster I
ACTG1	cluster I
PSAP	cluster I
VKORC1	cluster I
HSD17B11	cluster I
IFITM2	cluster I
LILRB5	cluster I
MT-CYB	cluster I
MT-ND4	cluster I
MT-CO2	cluster I
ARHGEF6	cluster I
FAM78A	cluster I
APOC1	cluster I
MT-ND3	cluster I
MT-ND2	cluster I
FN3K	cluster I
PRKCSH	cluster I
PDGFA	cluster I
PEAR1	cluster I
CALML4	cluster I
TIMP1	cluster I
MGP	cluster I
IGFBP3	cluster I
VCAN	cluster I
NOTCH3	cluster I
SCG2	cluster I
ITGA1	cluster I
BGN	cluster I
TMEM204	cluster I
CLEC11A	cluster I
QSOX1	cluster I
CRIP1	cluster I
KRT86	cluster I
ESAM	cluster I
SERPINE1	cluster I
FN1	cluster I
COL18A1	cluster I
TAGLN2	cluster I
CCNO	cluster I
PLEC	cluster I
MASP1	cluster I
GPX8	cluster I
TGFB1	cluster I
LGALS3BP	cluster I
PTPRE	cluster I
JAG1	cluster I
IFNGR2	cluster I
ATP10D	cluster I
OMD	cluster I
ANGPT1	cluster I
CFH	cluster I
SULF1	cluster I
FGF1	cluster I
ENG	cluster I
TBX2	cluster I
TMEM130	cluster I
HEYL	cluster I
PCDH10	cluster I
LAMB1	cluster I
WFDC1	cluster I
SEMA4G	cluster I
COL5A1	cluster I
KRT17	cluster I
MEGF6	cluster I
CACNA1H	cluster I
COL1A1	cluster I
UNC5B	cluster I
CXCL12	cluster I
HLA-A	cluster I
TBL1XR1	cluster I
DOCK10	cluster I
SLC38A2	cluster I
ITGAV	cluster I
ZNF678	cluster I
ID3	cluster I
PRSS23	cluster I
PGF	cluster I
SYT12	cluster I
STOML1	cluster I
PODNL1	cluster I
EVA1B	cluster I
COL4A2	cluster I
NDUFA4L2	cluster I
TNFRSF11B	cluster I
COL3A1	cluster I
EFEMP1	cluster I
SPRY1	cluster I
AEBP1	cluster I
CDH11	cluster I
ENPP2	cluster I
MRC2	cluster I
HSP90B1	cluster I
FSTL1	cluster I
ITM2B	cluster I
CTSZ	cluster I
COL16A1	cluster I
THBS1	cluster I
FBN1	cluster I
PLXNB2	cluster I
CRIP2	cluster I
IGFBP7	cluster I
SPARC	cluster I
EHD3	cluster I
TEDC1	cluster I
TM7SF3	cluster I
ITGB1	cluster I
TRIM36	cluster I
ZNF630	cluster I
EMILIN1	cluster IV
NT5E	cluster IV
SNCG	cluster IV
UGDH	cluster IV
PIGZ	cluster IV
UCP3	cluster IV
C17orf97	cluster IV
ATP6AP2	cluster IV
TRIP4	cluster IV
WWP2	cluster IV
CRIM1	cluster IV
FMOD	cluster IV
COL13A1	cluster IV
ALCAM	cluster IV
TGFBR2	cluster IV
A2M	cluster IV
CXCR1	cluster IV
HSPA5	cluster IV
INTS13	cluster IV
ESM1	cluster IV
UCHL1	cluster IV
CYB5R3	cluster IV
RGS2	cluster IV
CD55	cluster IV
CCN2	cluster IV
IGFBP2	cluster IV
MMP2	cluster IV
CCN3	cluster IV
ITGB5	cluster IV
CSPG4	cluster IV
ATP13A1	cluster IV
CTSD	cluster IV
PROS1	cluster IV
CMTM2	cluster IV
CLU	cluster IV
HOPX	cluster IV
IFITM10	cluster IV
AQP1	cluster IV
ELN	cluster IV
ZNF587B	cluster IV
ITGA11	cluster IV
CDH13	cluster IV
HTRA1	cluster IV
COL21A1	cluster IV
LTBP3	cluster IV
MFGE8	cluster IV
SCARA3	cluster IV
C5orf46	cluster IV
GMPPB	cluster IV
SPP1	cluster IV
CARTPT	cluster IV
ADRA2B	cluster IV
GJA1	cluster IV
GDF10	cluster IV
ZNF335	cluster IV
OXR1	cluster IV
THRB	cluster IV
PRELP	cluster IV
CD9	cluster IV
RBM33	cluster IV
COL14A1	cluster IV
GRIA2	cluster IV
CCDC3	cluster IV
PAM	cluster IV
FBLN5	cluster IV
GYG2	cluster IV
CCN1	cluster IV
CPXM2	cluster IV
ARL6IP6	cluster IV
FRZB	cluster IV
ITGA8	cluster IV
TSPOAP1	cluster IV
GOLGA8A	cluster IV
CP	cluster IV
ID4	cluster IV
SMOC2	cluster IV
